# Unraveling a comparative landscape of protein-coding genes linked to neuroimmune function during adulthood consequent of prenatal alcohol exposure

**DOI:** 10.64898/2026.05.11.724451

**Authors:** Alissa Jones, Ariana Pritha, Ashlynn Aguilar, Andrea A. Pasmay, Justin Carter, Nikolaos Mellios, Shahani Noor

**Affiliations:** Department of Neurosciences, Reginald Heber Fitz Hall-145, MSC08 4740. University of New Mexico HSC, Albuquerque, NM 87131

**Keywords:** neuroimmune, prenatal alcohol, inflammation, proinflammatory, adult brain

## Abstract

**Background:** An overwhelming body of evidence suggests neuroimmune dysfunction as a key underlying mechanism of FASD-associated adverse CNS outcomes. While few studies have highlighted the lingering effects of prenatal alcohol exposure (PAE) on producing specific immune factors, others suggest a primed neuroimmune state in adulthood, in which a proinflammatory bias is unmasked following subsequent immune activation in later-life. However, the PAE-induced neuroimmune landscape in adulthood remains poorly defined. We hypothesized that PAE induces long-term changes in gene expression linked to neuroimmune function that may be brain region-specific.

**Methods:** Using long-read next-generation RNA sequencing of brain tissues from a previously established model of a moderate PAE in mice, we compared across six regions: medial prefrontal cortex (mPFC), anterior cingulate cortex (ACC), hypothalamus, hippocampus, midbrain, and medulla. A comprehensive bioinformatics analysis investigated PAE-induced changes, dysregulated gene pathways, and transcriptional regulators with a focus on neuroimmune function.

**Results:** Our data identified at least 60 differentially expressed genes per brain region, many of which were associated with neuroimmune function. Upregulation of multiple proinflammatory factors and pathways was observed, suggesting ongoing baseline neuroimmune activation, potentially involving PXR, TNF, TLR4, the complement pathway, and various cytokine and chemokine signaling. A comparative analysis identified multiple upstream transcriptional regulators across multiple brain regions, including MECP2, TCF7L2, and IL-4. Importantly, this unbiased analysis revealed heterogeneity across brain regions in the activation of canonical immune pathways and highlighted previously unprecedented roles of pathways such as PXR, matrix metalloproteases, and cytokine signaling (e.g., IL-15, IL-27, IL-17) in PAE.

**Conclusions:** PAE creates a unique inflammatory signature in the adult brain, even in the absence of secondary injury, with novel patterns of region-specific changes in genes implicated in glial-immune function. These data identified potential immune targets to elucidate the mechanisms underlying behavioral dysfunction and provide a framework for future therapeutic interventions.
