## supplement for "Unraveling a comparative landscape of protein-coding genes linked to neuroimmune function during adulthood consequent of prenatal alcohol exposure": Supplemental_File1_IPA_Networks_All_Brain_Regions.xlsx

### Sheet: Sheet0
ID	Analysis	Molecules in Network	Score	Focus Molecules	Top Diseases and Functions
1	ACC	Alox15,CCL1,Ccl11,CCL17,CCL2,CCL22,Ccl3,Ccl4,CCL5,Ccl7,CCR2,CGAS,CLEC5A,Cxcl1,Cxcl10,Cxcl2,CXCL9,CXCR3,FASLG,HAMP,IL10,IL15,IL23A,IL6,KRAS,LCN2,LIF,MADCAM1,NOS2,Orm2/Orm3,RORA,S100A9,TLR2,TLR8,TNF	24	35	[Cell-To-Cell Signaling and Interaction, Cellular Movement, Hematological System Development and Function]
2	ACC	APOA4,ARHGAP36,Casp4,CD40,CDCA3,CRHR2,CSF3,CTSE,CYBB,DGKK,DHRS1,DRD3,FGL2,FGR,GALP,GHRHR,GPR101,HLA-DQA1,Ifi204 (includes others),IL1B,IRAK3,IRS4,KLK14,LEP,mir-15 (includes others),NPW,PDCD1,PTGDR,QRFP,RIPK3,SERPINF2,SSB,TPH2,TRPA1,UCN	24	35	[Cell-To-Cell Signaling and Interaction, Digestive System Development and Function, Inflammatory Response]
3	ACC	ACOD1,ADGRG2,AIRE,APOL6,AQP1,AQP9,BRIP1,CALHM6,CCNO,CCRL2,DOK1,FGF12,GIMAP4,GNL1,HAS2,HCAR2,IFNG,IL11,IL23R,IL7,ITGAL,ITK,LOX,LPAR4,NEURL3,PSMB9,PTPN18,RORC,S100G,SMAGP,Sprr1a,TNFRSF10B,TNFSF9,UBD,VDR	24	35	[Cellular Function and Maintenance, Hematological System Development and Function, Lymphoid Tissue Structure and Development]
4	ACC	APC,CACNB4,CDC27,Cxcl11,EN1,EN2,FGF8,FMR1,FOXA1,FOXA2,FXR1,GABRA6,GABRG2,GBX2,GPRIN1,GSX1,GSX2,HCN1,IRX2,LMX1B,mir-124 (includes others),mir-128 (includes others),mir-9 (includes others),NEUROG1,NEUROG2,OTX2,PPP4R3A,PTEN,RPL37,RPS13,RPS2,RPS6KB1,SLC8A1,STX11,SYT1	24	35	[Cellular Development, Cellular Growth and Proliferation, Nervous System Development and Function]
5	ACC	ADH5,ADIPOQ,APOBR,B3GNT5,C1QA,C5AR1,CD14,CD300LF,CH25H,CLEC7A,CST7,CYP19A1,DNM1L,GAL,GH1,H2-T-ps/H2-T23,IL12B,IL1A,IL1RN,LHX3,MCOLN2,NF1,PITX2,POU1F1,PPP1R9B,PTX3,S100A10,SELP,SIRT1,SSTR5,STEAP4,SYP,TDO2,TGM1,TLR4	24	35	[Hematological System Development and Function, Infectious Diseases, Organismal Injury and Abnormalities]
6	ACC	ACTC1,AVIL,BNC1,CALCA,CCKAR,CLIC6,CRABP1,ESR2,HIGD1C,HOXB5,HOXC8,HOXC9,HOXD1,IRX3,IRX5,IRX6,ISL1,ISL2,LHX1,MYL1,NEUROD4,NTRK1,PAX2,PIEZO2,Pirb (includes others),PIRT,POU4F1,POU4F2,POU4F3,PPP1R1C,PRPH,PTF1A,RUNX3,SKOR1,TRPV1	24	35	[Cellular Development, Nervous System Development and Function, Tissue Development]
7	ACC	ADCY5,AFP,ATF3,CHAT,FOXL2,FSHB,GALR1,GHRH,GNRH1,GNRHR,GRIA3,HSPB2,KISS1,Klk1b1 (includes others),LAMP2,LHB,MAPK3,MSX1,NHLH2,NKX2-1,NPY4R,NR0B1,NR5A1,NR5A2,PAX8,PROKR2,PTP4A1,SLC18A3,SLC5A7,SLC6A3,TFAP2A,TLX1,TLX3,VAX1,VPS35	24	35	[Endocrine System Development and Function, Molecular Transport, Small Molecule Biochemistry]
8	ACC	ALB,ARFGEF1,ASPM,CCNB2,CENPE,CENPF,CEP55,CKAP2L,CKS2,CXCR2,CXCR4,DEPDC1,ECT2,FEV,FPR1,HDC,IL1R2,IL27,IL36G,Kdm5d,KIF18B,KIF2C,Klrd1,KRIT1,NEK2,NUF2,PBK,PTGER2,SLC22A3,SLC25A36,SOX14,STIL,TREM1,TROAP,TTK	24	35	[Cancer, Organismal Injury and Abnormalities, Reproductive System Disease]
9	ACC	ACTG2,BDKRB2,CBS,CELSR3,CLDN5,CRCT1,Csf2rb2,EYA2,FAM124B,FZD3,HNRNPH1,ITGAE,LAT,LRMDA,LUC7L2,MRGPRF,NCK1,NDUFAF2,NDUFB3,NPPB,P2RX1,PLA2R1,S1PR4,SH3GLB2,SLC4A1,Sult5a1,TNK2,WNT11	14	25	[Developmental Disorder, DNA Replication, Recombination, and Repair, Tissue Morphology]
10	ACC	ADAM28,ADAMDEC1,Cdkn2a,CLDN19,CLDN23,CLDN3,CLDN6,CLDN7,CLDN8,CLDN9,COX20,DHH,DSC2,ELF5,HMGA2,Ifitm3,KRT19,KRT32,KRT7,LGALS3,MPZ,NCMAP,NDUFAF4,Pmp2,PMP22,PROP1,PRX,S100A8,SELE,TFE3,TFEB,TNFSF8,TSPO,WDR93,ZNF106	13	28	[Developmental Disorder, Hereditary Disorder, Neurological Disease]
11	ACC	APOA1,F2RL1,GBX1,GNG8,HCRT,IL6,LHX1,LHX5,LRRC17,MYF5,MYH2,NMS,OTP,PAX2,PAX7,PROK2,SIX6,SLC26A5,VIPR2,ZFHX3	12	19	[Cellular Development, Nervous System Development and Function, Tissue Development]
12	ACC	AIRE,APLNR,BDKRB1,BIRC5,C17orf67,C1QA,CCL5,CD244,CD44,Cxcl10,Cxcl11,CXCL9,CYSLTR2,DYRK4,FGL2,GPR158,IFNG,IGKC,LCN2,LEFTY2,LIF,MAP3K5,OSMR,PECAM1,RB1CC1,RDH16,RELA,SLC6A1,SMAD4,SPATA45,TEX101,TLR3,TMEM238L,VPS28,YAP1	11	26	[Cellular Movement, Hematological System Development and Function, Immune Cell Trafficking]
13	ACC	ADCYAP1,AGTR2,ARHGDIG,BCL11B,CALB2,CORIN,EBF3,EDIL3,EFHC1,EOMES,FRMPD2,GAP43,IRX1,KMT2A,LHX9,LMX1A,LUM,NHLH1,NHLH2,NRP2,P2RY2,PERP,PPP1R3B,PPP4R3A,PPP4R3B,PRDM8,Psg25 (includes others),SATB2,SIX3,SMPDL3B,TAC4,TCF4,TFAP2D,TP63,ZMAT4	11	26	[Embryonic Development, Nervous System Development and Function, Organismal Development]
14	ACC	ADIPOQ,AGPAT5,BTF3L4,CFD,CIDEC,CYTH2,DUOX1,FABP4,FASN,GCG,GIP,LEP,LEPR,MYO5A,NCF4,NOX1,NOX3,NOX4,NPY,RBP7,RETN,Retnla,SH3BGRL,SLC2A2,SLC2A4,TBXA2R,ZNRF1	11	22	[Carbohydrate Metabolism, Free Radical Scavenging, Molecular Transport]
15	ACC	AKT1,Ccl11,Ccl12,CCL19,CCR1,CCR2,CCR3,CCR4,CCR6,CD40LG,CDKN2B,CSF3,Cxcl1,Cxcl5,IL10,IL13,IL15,IL17B,IL1A,IL2,IL20,IL2RB,IL33,IL4,IL5,IL5RA,IL6,IL9,LTA,PRNP,RBPJ,RGS10,TNFRSF1A,TNFRSF1B,XCR1	10	25	[Cell-To-Cell Signaling and Interaction, Cellular Movement, Hematological System Development and Function]
16	ACC	AGO2,mir-103 (includes others),mir-136,mir-148 (includes others),mir-184 (includes others),mir-185,mir-187,mir-194 (includes others),mir-296,mir-329 (includes others),mir-335,mir-379 (includes others),mir-384,mir-449 (includes others),mir-489,mir-598 (includes others),mir-8 (includes others)	10	16	[Cancer, Gene Expression, Organismal Injury and Abnormalities]
17	ACC	ACADM,B3GNT6,CCDC160,HDX,KMT2D,LRRN4,MIR17HG,NKAPL,NUDT14,PPIC,PTGR1,RAB38,RAB42,STBD1,TCF15,XKRX,Zfp429 (includes others)	10	16	[Connective Tissue Disorders, Developmental Disorder, Hereditary Disorder]
18	ACC	DNMT3B,EGF,ERAS,FGF4,GATA6,GDF3,INS,KRT1,Lefty1,LIN28A,MNX1,NODAL,PAX4,TAT,UTF1,Xist,ZFP42	10	16	[Cellular Development, Cellular Growth and Proliferation, Embryonic Development]
19	ACC	ADPRS,CCR10,CCT6B,CDCA2,CENPI,CYLC1,F2,Klrc2/Klrc3,Or12e7,Or2ag18,Or4c102,Or8b54,PAX6,Sh2d1b1,SLAMF6,TMX1,TTC24	10	16	[Cell Death and Survival, Hereditary Disorder, Nervous System Development and Function]
20	ACC	1810007C17Rik,ACAP1,BMX,CD79A,FCMR,FOXN4,HOATZ,LHFPL1,LRRC34,MYMK,MYRFL,Potefam3e (includes others),RP1,SLC12A3,TLR7,UCMA,VMO1	10	16	[Cell Morphology, Immunological Disease, Organismal Injury and Abnormalities]
21	ACC	AURKB,CDC20,CDK1,CKAP2,CRLF1,DCT,EDA2R,HMMR,NCAPH,NDC80,PIMREG,SGO1,SGO2,TNFAIP2,TOP2A,UBE2C,ZBTB17	10	16	[Cancer, Hematological Disease, Immunological Disease]
22	ACC	ADAM15,ADAMTS12,CALCR,CITED1,Cxcl10,Cxcl15,FAS,FEV,GCHFR,GDF6,HEPACAM2,HTRA1,ICAM1,IFNG,IL1B,IL6,ITGA4,ITGB1,ITGB7,KLKB1,NOS2,OTOG,RBP3,TECTA,TLR3,TNF,VCAM1	10	21	[Cardiovascular System Development and Function, Cell-mediated Immune Response, Cell-To-Cell Signaling and Interaction]
23	ACC	ADAM7,AGO2,DICER1,mir-122 (includes others),mir-133 (includes others),mir-145,mir-150 (includes others),mir-154 (includes others),mir-19 (includes others),mir-196 (includes others),mir-27 (includes others),mir-29 (includes others),mir-331,mir-338 (includes others),mir-497 (includes others),mir-708,Mrgpra2a (includes others),SCN11A	9	16	[Developmental Disorder, Gene Expression, Hereditary Disorder]
24	ACC	ACY3,CASR,CCNYL1,Cyp3a13,FMNL2,G2E3,IL12RB1,KTN1,LPAR3,MOSPD2,NPAT,PICALM,RHBDL2,RIMOC1,SOX2,TCF7L2,TMEM182,UBE2G1	9	16	[Digestive System Development and Function, Organ Morphology, Organismal Development]
25	ACC	AVP,AVPR1A,BACE1,BHLHA15,CGA,CIDEA,CLOCK,DIO2,DIO3,ELOVL3,ERBB4,FKBP11,HR,HSBP1L1,HSPA5,HYOU1,IER5,IGSF1,KLB,MAPK8,MC4R,MTNR1A,MTNR1B,NUCB2,OXT,PTK2,SHH,SIM1,SLC16A2,SLCO1C1,TRH,TRHR,TSHB,UCP1,ZFHX3	9	24	[Endocrine System Development and Function, Molecular Transport, Small Molecule Biochemistry]
1	Hippocampus	Alox15,CCL1,Ccl11,Ccl12,CCL2,CCL22,Ccl3,Ccl4,CCL5,Ccl7,CCR1,CCR2,COP1,Cxcl1,Cxcl10,Cxcl2,CXCL9,CXCR3,FASLG,GAS6,HAMP,IL10,IL12B,IL23A,IL6R,IRF3,KRAS,LCN2,MADCAM1,Orm2/Orm3,RBPJ,S100A9,STAT3,TLR8,TNF	24	35	[Cell-To-Cell Signaling and Interaction, Cellular Movement, Hematological System Development and Function]
2	Hippocampus	APOA4,Casp4,CDCA3,CH25H,CLEC7A,CRHR2,CSF3,DAGLA,FADS2,FADS3,GALP,GCG,GFRA1,GHRHR,GRIA4,HTR2A,Ifi204 (includes others),IL13,IL1B,IL33,KLK14,LEP,mir-15 (includes others),mir-342,NPW,NR3C1,NXN,PDCD1,PTGDR,Retnla,RGCC,RIMBP2,SLC1A7,TRPA1,UCN	24	35	[Behavior, Lipid Metabolism, Small Molecule Biochemistry]
3	Hippocampus	ACOD1,AIRE,APOL6,AQP1,BCAN,BRIP1,CALHM6,CCN2,Cxcl11,F2RL1,FGF12,FZD1,GIMAP4,GLUL,HAS2,HCAR2,HERC6,IFNG,IL11,IL23R,IL7,ITK,ITPK1,LAMB2,LOX,PSD2,PTX3,S100G,SLC16A9,SLC52A2,SLC7A5,Sprr1a,TNFSF9,UBD,VDR	24	35	[Hematological System Development and Function, Lymphoid Tissue Structure and Development, Tissue Morphology]
4	Hippocampus	APOA1,ARFGEF1,ASPA,CEP55,Chil3/Chil4,CXCR4,DEPDC1,ERN1,FAM76B,HNRNPR,IL36G,IL6,IL9R,ITCH,Klk6,Klrd1,KRIT1,LBP,LCAT,LGALS3,MEF2C,MELK,mir-130 (includes others),PADI4,PBK,PTGER2,S100A8,STAT4,TBL3,THBS1,TNFAIP6,TREM1,TROAP,TSPAN2,TTK	24	35	[Cell-To-Cell Signaling and Interaction, Cellular Movement, Inflammatory Response]
5	Hippocampus	ARPC4,ATP8B1,CAMK2B,CMTM3,DLG1,DLG4,FBXO2,FEV,GCGR,GRIA3,GRIK5,IQSEC2,KRT80,mir-140,NETO1,NTS,PLPP3,PPP1CB,PRDX2,SEPTIN11,SLC6A2,SLC6A3,SLC6A4,SOX9,SRC,SYNGAP1,TAAR1,TCIM,TEKT4,TLX3,UBA6,UBE3A,WWP1,WWP2,XIAP	24	35	[Cell-To-Cell Signaling and Interaction, Nervous System Development and Function, Organismal Injury and Abnormalities]
6	Hippocampus	ADGRB2,AGAP2,BRPF1,CACNB4,CDC27,CSNK1G2,FGF14,FMR1,FXR1,FXR2,FZR1,GIT1,IRX2,JPH3,mir-124 (includes others),mir-128 (includes others),mir-9 (includes others),MRPL23,MRPL41,NPEPL1,PFN1,RPL18,RPL23,RPL28,RPL31,RPL39,RPL5,RPLP0,RPS13,RPS2,RPS20,RPS29,SHANK1,STX11,TAGLN2	24	35	[Cellular Function and Maintenance, Gene Expression, Protein Synthesis]
7	Hippocampus	ACTC1,BNC1,BOC,CACNG5,CCKAR,CHRNB4,Dlx1as,EN1,FGF8,GAL,GBX2,HIGD1C,HOXB5,HOXC8,HOXC9,HOXD1,IRX1,IRX3,IRX5,IRX6,ISL2,LHX1,LMX1B,NEUROD4,OTX2,PAPPA2,Pirb (includes others),POU4F1,POU4F2,POU4F3,PPP1R1C,PPP4R3A,PPP4R3B,RUNX3,SKOR1	24	35	[Nervous System Development and Function, Organ Morphology, Organismal Development]
8	Hippocampus	ABHD17B,ANKIB1,APOD,CASR,CDK19,DRAM2,ENPP2,ENPP4,ERBIN,FBXO32,G2E3,GLTP,HHIP,KIF19,KLHL4,KTN1,LPAR3,MMGT1,MOSPD2,MTMR2,NKAIN2,PICALM,PIP4K2A,PRRG1,RIMOC1,RNF13,ROCK1,SH3GL3,SMIM15,SNX18,TCF7L2,TMEM182,TRIM59,UGT8,YPEL2	24	35	[Cell-To-Cell Signaling and Interaction, Cellular Assembly and Organization, Tissue Development]
9	Hippocampus	C9orf72,CALCA,CD36,CGA,CLDN2,DRC7,ESR2,F5,FOXA2,HCRT,HEXIM1,HSBP1L1,ICAM5,IGF2,IGF2-AS,LAMP3,LHX3,LRP1,MLST8,MMP9,Mrgpra3/Mrgpra4,NDRG2,PDIA4,PITX2,PITX3,PMCH,POU1F1,PRKACA,PTEN,RPS6KB1,RPTOR,TARDBP,TG,TRPV1,TTR	24	35	[Lipid Metabolism, Molecular Transport, Organismal Injury and Abnormalities]
10	Hippocampus	ADGRG1,ARHGAP36,Atp1a2,BCL2,BIK,BOK,CADM2,CTSE,CXCL13,CXCR2,CYP19A1,FGR,GATA3,H2-T-ps/H2-T23,HLA-A,IL31RA,KISS1,Klk1b1 (includes others),MAP1S,mir-132 (includes others),mir-204 (includes others),MYC,NBL1,NCAM2,NEURL1,NR0B1,NR5A2,PPP1R9B,RPS6KA5,SIRT1,SLC25A22,SSB,STEAP4,TUBAL3,ZFYVE27	24	35	[Embryonic Development, Endocrine System Development and Function, Organ Development]
11	Hippocampus	ANO1,Ccl12,CCL19,Ccl3,Ccl7,CCR3,CCR4,CCR8,CD244,CD40LG,Cxcl1,Cxcl10,Cxcl11,CXCR3,DYRK4,GPR158,IFNG,IL17B,IL18,IL1A,IL1B,IL20,IL2RB,RDH16,RGS10,TEX101,TRIM23,XCR1	11	23	[Cellular Movement, Hematological System Development and Function, Immune Cell Trafficking]
12	Hippocampus	ADAM28,ADAMDEC1,ATP2A1,BDNF,CKM,CLDN23,CLDN3,CLDN6,CLDN7,CLDN8,CLDN9,DIO3,DMD,ELF5,Ifi202b,KCNJ10,KRT19,KRT32,KRT7,MYH1,MYH4,NPVF,NPY,NTF3,NTRK3,PODN,PROP1,SGCA,SNTA1,THRA,TNNC2,TNNI2,TSHZ2,TSHZ3,Zfp981 (includes others)	11	26	[Cancer, Dermatological Diseases and Conditions, Organismal Injury and Abnormalities]
13	Hippocampus	AGO2,mir-103 (includes others),mir-136,mir-148 (includes others),mir-184 (includes others),mir-185,mir-187,mir-194 (includes others),mir-296,mir-335,mir-340 (includes others),mir-384,mir-449 (includes others),mir-489,mir-598 (includes others),mir-8 (includes others),mir-872	10	16	[Cancer, Gene Expression, Organismal Injury and Abnormalities]
14	Hippocampus	EGF,ERAS,FGF4,GATA6,GDF3,HBZ,INS,LEFTY2,LIN28A,MNX1,PAX4,POU5F1,TAT,UTF1,WT1,Xist,ZFP42	10	16	[Cellular Development, Cellular Growth and Proliferation, Tissue Morphology]
15	Hippocampus	BAK1,BEND3,CNTLN,E2F1,EBPL,EDA,GPRC5C,HDX,KCTD15,KMT2D,MARVELD1,NKAPL,NUDT14,PAOX,RB1,TFB1M,THOC1,TRIQK,VSIG8,WDR17,Zfp429 (includes others)	10	18	[Cancer, Cell Cycle, Nervous System Development and Function]
16	Hippocampus	ABCA4,ATOX1,BDNF,C1QTNF5,CALML4,CCDC85B,CYP2F1,ESR1,FOLR1,KCNJ13,Npy6r,PITX1,RPL36A,SLC13A4,SLC2A12,SOSTDC1,TC2N,TMSB10	9	16	[Cancer, Endocrine System Disorders, Organismal Injury and Abnormalities]
17	Hippocampus	Ctla2a/Ctla2b,DIO2,Fbxw26 (includes others),Gm5938 (includes others),GPX8,mir-153 (includes others),mir-344 (includes others),OR1I1,Or2o1,PDP1,PHLDA2,SERPINB2,SLC10A6,SLC16A2,SLC23A3,TAS2R31,TEX26,Vmn1r180 (includes others)	9	16	[Endocrine System Development and Function, Molecular Transport, Small Molecule Biochemistry]
18	Hippocampus	ALB,CDKN2D,EIF4E,GPC1,GPR65,HLA-A,LRRC17,MC2R,MYH2,NMS,OTP,POMC,PRG2,PROK2,PTTG1,RGS16,SIM1,SIX6,SLC6A4,TLK1,VIPR2,ZFHX3	9	18	[Endocrine System Disorders, Organismal Injury and Abnormalities, Reproductive System Disease]
19	Hippocampus	CCT6B,CENPI,EFCAB14,F2,Klrc2/Klrc3,MMP14,MTCH1,Or12e7,Or2ag18,Or4c102,Or8b54,PAX6,Sh2d1b1,SLAMF6,SMAD4,TTC24,ZNF711	8	15	[Cell Death and Survival, Cellular Development, Nervous System Development and Function]
20	Hippocampus	CYRIB,DCAF8,EPN1,GABRA2,GLRB,GUCY1A2,IQSEC3,KIF3A,MIGA2,PAK5,PSMD9,SLC27A1,SLK,TBC1D15,TBC1D17,VPS52,ZER1	8	15	[Immunological Disease, Neurological Disease, Organismal Injury and Abnormalities]
21	Hippocampus	1810007C17Rik,ABI3BP,ACAP1,CD79A,CHRND,DKK1,FCMR,FGF19,FOXN4,HOATZ,LRRC34,LTA,MUSK,MYMK,Potefam3e (includes others),TLR7,VMO1	8	15	[Developmental Disorder, Hereditary Disorder, Metabolic Disease]
22	Hippocampus	Calcb,CBLN1,CDH23,CLRN2,CRYBA2,EIF5A2,Gm19872,GPR15,MBNL1,MBNL2,MEGF6,MFAP3L,MYO7A,PAQR8,RGS4,SPP2,UGCG	8	15	[Cellular Development, Nervous System Development and Function, Tissue Development]
23	Hippocampus	AGO2,DICER1,mir-137 (includes others),mir-188 (includes others),mir-190 (includes others),mir-193 (includes others),mir-219 (includes others),mir-28 (includes others),mir-320 (includes others),mir-324,mir-328,mir-330,mir-423,mir-484,mir-488,mir-652,mir-676 (includes others),mir-702,TNFRSF1B	8	16	[Gene Expression, Neurological Disease, Organismal Injury and Abnormalities]
24	Hippocampus	Abcg3,AOAH,ATG7,CAMP,HPX,IDH2,Ifitm6,LTF,Lyz1/Lyz2,MS4A7,Ngp,NPC1,PDLIM4,RNF112,RPN1,SLC39A4,TMEM205,TRPV4,UBQLN2	8	16	[Cell Death and Survival, Cellular Movement, Connective Tissue Disorders]
25	Hippocampus	ASCL1,ATOH1,DIO2,DIO3,FMR1,FSHB,GAD1,GRIK2,GRIK3,GRM3,GRM5,HES1,HES3,HR,ITIH3,JAK2,LHB,LHX1,LHX5,MAFA,MTNR1A,MTNR1B,NPY,NR5A1,PAQR6,PAX2,PAX5,PAX8,POMC,PTF1A,SLC1A3,SLC6A5,SPTBN2,SSTR2,TFAP2B	8	23	[Embryonic Development, Nervous System Development and Function, Organ Development]
1	Hypothalamus	AKT1,AKT2,Alox15,BACE2,CCL1,Ccl11,CCL2,Ccl3,Ccl4,Ccl7,CTSB,Cxcl1,Cxcl2,CXCL9,CXCR3,GFAP,HAMP,IL10,IL1R1,IL6,IRF3,JAK3,KRAS,mir-130 (includes others),Orm2/Orm3,PADI4,PARG,PRKCD,PTPN11,RELA,RORA,S100A9,SMPD1,TLR8,TNF	24	35	[Cellular Movement, Hematological System Development and Function, Immune Cell Trafficking]
2	Hypothalamus	ACOD1,ACSBG1,ALDH1L1,AQP1,BCAN,BMP2,CALHM6,Cxcl11,CXCL13,CXCR4,EDNRA,F2RL1,FGL2,GLUL,GMPR,GPR108,GPR146,HAS2,HCAR2,IFNG,IGHM,ITPK1,JAK2,KRIT1,LPAR4,MAP2K2,PTX3,RACK1,SEMA7A,SLC4A2,SLC52A2,SLC7A11,SOD3,Sprr1a,UBD	24	35	[Cellular Movement, Inflammatory Response, Organismal Injury and Abnormalities]
3	Hypothalamus	AATK,AGAP1,CLSTN3,CSNK1G2,FMR1,IRX2,LYNX1,MRPL12,MRPL23,MRPL34,MRPL41,MRPS23,MTG2,OGDH,PFN1,RPL13A,RPL18,RPL18A,RPL31,RPL34,RPL39,RPL5,RPL7A,RPL8,RPLP0,RPS14,RPS16,RPS19,RPS2,RPS8,RPS9,RPSA,SZT2,TESK1,VWA1	24	35	[Cellular Function and Maintenance, Gene Expression, Protein Synthesis]
4	Hypothalamus	ARF6,CALM2,CKMT1B,DBH,DNM1L,ERCC1,FSHR,HSF1,HSPBP1,IPO7,KLB,LBP,LGMN,MAPT,NDUFB4,NFE2L1,PINK1,PKM,PSMA6,PSMB5,PSMB6,RAB14,RAP1B,RRAS2,RUBCN,SRPK2,STUB1,STX1B,SYNGR3,TG,TMPRSS3,TTR,UCP1,USP7,VEGFA	24	35	[Endocrine System Development and Function, Molecular Transport, Small Molecule Biochemistry]
5	Hypothalamus	BAD,BNC1,CDK4,CHRNB4,CLIC6,CNTN2,EN1,EN2,ESRRA,EYA1,FGF8,FOXA2,GBX2,HIGD1C,HOXB5,HOXC8,HOXC9,HOXD1,ISL2,KCNMA1,NDP,NEUROD2,NR4A2,OTX2,Pirb (includes others),POU4F1,POU4F2,POU4F3,PPP4R3A,PPP4R3B,PTEN,RUNX3,SCN7A,SLC28A1,THRB	24	35	[Cellular Development, Nervous System Development and Function, Tissue Morphology]
6	Hypothalamus	5330431K02Rik,ABCA2,ABCG1,ABCG5,AKT1S1,ATP5PB,CAB39L,CDK5,Cdkn2a,EED,EEF2,EIF3A,ERICH5,HBA2,HMGA2,HSF2,LEP,MDH2,mir-182,MTOR,NEFM,NR1H2,OLIG1,PGP,PRDX5,RAB11B,RPS6,RPS6KB1,RPTOR,SCAP,SH3GLB1,SREBF1,UBE2B,UBE2O,VGF	24	35	[Lipid Metabolism, Small Molecule Biochemistry, Vitamin and Mineral Metabolism]
7	Hypothalamus	ANKRD49,APLP1,ARHGEF10,CARHSP1,CEROX1,CSRP1,DUSP15,G2E3,GJC2,IL12RB1,IPO13,KTN1,LDLRAP1,LGI3,MOSPD2,NPAT,NPC2,PAPSS1,PI4KB,PIM3,PLEKHG1,PLEKHG3,PPP1R14A,RALGDS,RAP1A,RIMOC1,ROCK1,RTKN,SMAD7,SMIM15,SMURF1,TCF7L2,TNS1,TPRN,ZNF536	24	35	[Cell Signaling, Cell-To-Cell Signaling and Interaction, Cellular Assembly and Organization]
8	Hypothalamus	ADAMDEC1,ATM,ATP6V0D2,ATR,BMI1,C1QB,CADM4,CLDN19,CLDN3,CLDN6,CREB1,EIF2B5,GAL3ST1,HMOX1,HYOU1,KRT32,KRT7,let-7 (includes others),LRP1,MSR1,NBN,NFKBID,NPM1,NQO1,PDXK,Pmp2,POT1,PRKACA,PROP1,SLC32A1,SYT2,TFEB,TIPARP,TP53,VIM	24	35	[Cell Cycle, Cellular Assembly and Organization, Cellular Development]
9	Hypothalamus	ACAN,ADRA1B,ANXA2,CHGB,COP1,CXCR2,EIF4E,ENKUR,FEV,FPR2,GCGR,GPR65,GPX4,HLA-A,Ifi204 (includes others),IL12B,Kdm5d,Lyz1/Lyz2,MAPK8,NR3C1,NTN1,PRG2,PTF1A,PVALB,RICTOR,RORB,RPL35,RPS13,SLC6A2,SLC6A4,Slfn3/Slfn4,TFAP2B,TMEM86B,TPH2,UNC5C	24	35	[Dermatological Diseases and Conditions, Ophthalmic Disease, Organismal Injury and Abnormalities]
10	Hypothalamus	AP1B1,Bmyc,CCDC137,CD44,CNP,COX6A2,DLST,ENO1,ENO2,GCKR,GNB2,GOT2,GPX1,H1f3,HMOX2,HNRNPL,MCOLN1,NPR1,ORAI1,PIP4P2,PLBD2,RAB6A,RANBP2,RMDN3,RPS5,SEPTIN2,SEPTIN7,SLC25A10,SLC37A4,TIMM50,TPI1,TUBAL3,VAMP1,VAPB,ZFYVE27	24	35	[Carbohydrate Metabolism, Neurological Disease, Organismal Injury and Abnormalities]
11	Hypothalamus	AEBP1,ATP1A3,ATP1B1,CAMK2N1,CCN3,CGNL1,CHCHD10,CLCA2,COL8A1,DMPK,DUOXA1,FABP7,FAM193B,FUS,GJA4,H1-2,HMGA1,IL18,mir-218 (includes others),NDUFA11,NOTCH3,NRXN1,OGT,OMA1,PGAM1,PLN,PPP1R12C,RPS29,S100A11,SLC17A7,SLC22A17,SLC6A1,SNRPB,SPRY1,SV2A	20	33	[Cancer, Endocrine System Disorders, Organismal Injury and Abnormalities]
12	Hypothalamus	AGO2,mir-103 (includes others),mir-148 (includes others),mir-184 (includes others),mir-187,mir-194 (includes others),mir-219 (includes others),mir-296,mir-370,mir-384,mir-423,mir-449 (includes others),mir-489,mir-652,mir-770,mir-8 (includes others),mir-872	10	16	[Connective Tissue Disorders, Gene Expression, Inflammatory Disease]
13	Hypothalamus	ABTB2,CASKIN2,CHADL,COL11A2,COL9A3,CSPP1,EFS,KIF26A,NEU4,NRARP,PHLDB1,RND2,S100A1,SAPCD2,SNX22,SOX2,SOX8	10	16	[Connective Tissue Disorders, Developmental Disorder, Hereditary Disorder]
14	Hypothalamus	CHCHD6,CUL1,DCAF8,ECI1,GABRA2,GABRB1,GPSM1,IQSEC3,LHFPL4,MIGA2,PANK4,Scamp3,SLC25A11,SLC25A3,TBC1D15,TBC1D17,ZER1	10	16	[Neurological Disease, Organismal Injury and Abnormalities, Psychological Disorders]
15	Hypothalamus	ABCA4,ACE,ATOX1,C1QTNF5,CABP7,CALML4,CCDC85B,CYP2F1,ESR1,FOLR1,KCNJ13,MRPL52,Npy6r,PON3,SLC2A12,SOSTDC1,TC2N	10	16	[Cancer, Endocrine System Disorders, Organismal Injury and Abnormalities]
16	Hypothalamus	ADPRS,CYLC1,FAAP20,Klrc2/Klrc3,MTCH1,Or12e7,Or2ag18,Or4c102,Or8b54,Or8c8,PAX6,Sh2d1b1,SMC2,THNSL1,TRAPPC2,TTC24,ZNF711	10	16	[Developmental Disorder, Hereditary Disorder, Nervous System Development and Function]
17	Hypothalamus	DIO2,Fbxw26 (includes others),Gm5938 (includes others),GPX8,KLF15,LIPG,Or13a22,OR1I1,Or2o1,OSR1,PHF1,PHLDA2,SBNO2,SERINC2,SLC10A6,TAS2R31,Vmn1r180 (includes others)	10	16	[Cellular Development, Cellular Growth and Proliferation, Nervous System Development and Function]
18	Hypothalamus	APEX1,ATCAY,CBX3,CCNE2,CD109,CD274,CD44,CD72,CDCA5,CTSL,EFNB1,EGR3,GATAD2B,GPC2,GZMB,KCNC1,LRGUK,MAP3K8,MDK,mir-191 (includes others),NF1,NFIA,NFIB,NRXN1,NTRK2,PRF1,PTPN11,PVALB,SLC24A5,SLC31A1,SLC39A14,ST14,SYNGR1,SYT4,ZNF292	9	25	[Cellular Growth and Proliferation, Lymphoid Tissue Structure and Development, Organ Morphology]
19	Hypothalamus	ASL,CDKN2D,CNTLN,CRLF2,DUSP2,ECI2,HFM1,KMT2D,PAOX,PRSS16,PTTG1,RAB42,RABEPK,RAD51AP2,RANGRF,REV3L,TOX3,Zfp429 (includes others),Zfp51	9	17	[Cell Cycle, Endocrine System Disorders, Hereditary Disorder]
20	Hypothalamus	ACVR2A,AGO2,BDNF,DICER1,DIO2,EIF2S2,FMR1,KMT2B,LIMK1,mir-1 (includes others),mir-128 (includes others),mir-134,mir-139,mir-188 (includes others),mir-204 (includes others),mir-23 (includes others),mir-344 (includes others),mir-361,mir-484,mir-676 (includes others),mir-702,NCAM2,PUM1,SIRT1,WASL	9	20	[Cellular Function and Maintenance, Gene Expression, Protein Synthesis]
21	Hypothalamus	ASCL1,ATP6AP2,CPEB4,CUL3,DBH,EGF,ETHE1,FOXA2,GSX2,HOXA2,HOXB2,HSD17B10,IL18R1,KIF1B,LAMP3,LETM1,MAPT,MECP2,NEUROD6,NR4A2,PAX8,PHOX2A,PHOX2B,PTEN,PTF1A,RAB8A,SLC6A5,TH,TNFRSF1B,TP53,WWP2,YME1L1	9	23	[Cellular Development, Nervous System Development and Function, Tissue Development]
22	Hypothalamus	AGO2,CBX7,DICER1,mir-122 (includes others),mir-133 (includes others),mir-145,mir-150 (includes others),mir-154 (includes others),mir-17 (includes others),mir-181 (includes others),mir-19 (includes others),mir-193 (includes others),mir-196 (includes others),mir-27 (includes others),mir-29 (includes others),mir-365 (includes others),mir-497 (includes others),Mrgpra2a (includes others)	9	16	[Gene Expression, Skeletal and Muscular System Development and Function, Tissue Morphology]
23	Hypothalamus	EGF,FGF4,GCG,GDF3,HBZ,IAPP,INS,LEFTY2,LEPR,LIN28A,MNX1,MYF5,PAX4,SYCP3,UTF1,WT1,Xist,ZFP42	9	16	[Carbohydrate Metabolism, Cellular Development, Small Molecule Biochemistry]
24	Hypothalamus	ABCC10,ALDH1B1,CNBD2,CYB5R1,FRS3,GALNT6,HDHD3,INPPL1,LRRC9,MFSD2A,PHLDA3,PROB1,S1PR5,SNX33,SOX2,STAC,VWA5B2,Zfp442/Zfp937	9	16	[Endocrine System Disorders, Gastrointestinal Disease, Metabolic Disease]
25	Hypothalamus	ADAMTS9,AI504432,ATP2B2,C3orf80,CASZ1,Ceacam10,CTXND1,DICER1,FBP2,mir-146 (includes others),Mrgpra3/Mrgpra4,RAPH1,RUNX1,SCIN,SCN9A,SPINK2,TMEM72,TTC29,VAV3,WFDC2	9	17	[Cellular Development, Cellular Growth and Proliferation, Connective Tissue Development and Function]
1	Medulla	AKT1,AKT2,Alox15,ARRB2,CCL1,CCL2,Ccl4,CEBPB,Cxcl1,Cxcl2,FSHR,GRK2,HAMP,IL10,IL2,IL6,IRF3,JAK3,KCNN2,KRAS,LCN2,LGMN,MGLL,mir-130 (includes others),MYD88,Orm2/Orm3,PARG,PPT1,PRKCZ,RELA,SRPK2,TLR8,TNF,TRAF6,TRPM2	15	35	[Cellular Movement, Hematological System Development and Function, Immune Cell Trafficking]
2	Medulla	ACOD1,ADORA1,ADRA2A,AKT3,AQP1,BCAN,CALHM6,CELSR2,CERS6,CHST8,ELN,FGF12,Gbp3,GMPR,GNG7,GNL1,GPR108,GPRC5B,GZMB,HAPLN2,HERC6,IFNG,IL21R,IL23R,ITPK1,LAMB2,LIFR,NCAN,P2RY14,P2RY6,SEMA4A,SLC52A2,Sprr1a,UBD,VCAN	15	35	[Cell-To-Cell Signaling and Interaction, Cellular Response to Therapeutics, Hematological System Development and Function]
3	Medulla	AKAP9,BCAR1,BCL11B,BMP15,CCKBR,CDH2,CIT,CRK,CTNND2,DLG5,DUSP4,EPHA3,GRIK2,GRIK5,GRIN1,HOXD11,MAPK8IP1,MYCBP2,NETO1,NETO2,PPP5C,RPS6KA3,RPS7,SDC3,SH2D3C,SHANK2,SHC2,Speer4a2 (includes others),SRC,SRCIN1,SRD5A2,SUMO1,TP53I11,WFDC2,YES1	15	35	[Cell-To-Cell Signaling and Interaction, Cellular Assembly and Organization, Nervous System Development and Function]
4	Medulla	ABR,ADGRB1,APBA1,ARF3,ARPC4,BEGAIN,CADM4,CAPZA2,DLG3,DLG4,DLGAP4,DSTN,FSCN1,GDA,GRIA2,GRIA3,GRIA4,IQSEC2,LIN7C,MDM2,NEURL1,NR3C1,PCBP1,PDHB,PHB2,PLPP3,PPP3CB,PRRT1,RPS3,SDHA,SEMA4C,SLC1A6,SUCLA2,SYNGAP1,TLX3	15	35	[Cell Morphology, Cell-To-Cell Signaling and Interaction, Nervous System Development and Function]
5	Medulla	AGAP1,BRPF1,CLSTN3,CSNK1G2,DMWD,EIF2D,FGF14,FMR1,IGSF10,JPH3,MRPL12,MRPL34,MRPL41,MRPS18B,MRPS25,MTG2,NPTX1,PPFIA3,PXMP4,RPL13A,RPL39,RPL5,RPS15A,RPS20,RPS27A,RPS8,RPS9,RTN4RL1,SLC29A1,ST3GAL6,SZT2,TAGLN2,TESK1,TLN2,VWA1	15	35	[Cancer, Cardiovascular Disease, RNA Post-Transcriptional Modification]
6	Medulla	ARF6,BIRC6,CALM2,CAST,CKMT1B,DNM1L,DNM3,ENDOG,ERCC1,GAK,GDAP1,GNG13,GSK3A,HBP1,HSPBP1,IPO7,MAPT,NDUFB4,NDUFS1,NUP62,PACSIN1,PKM,PPP2R2A,PSMB6,RAB14,RAP1B,RHOT1,RUBCN,SNCB,SOD1,STUB1,SYNPO,SYP,TMPRSS3,USP7	15	35	[Cellular Assembly and Organization, Cellular Function and Maintenance, Cellular Movement]
7	Medulla	ABCG1,ABI3,APOE,ATP6V0D2,B4GALNT1,C1QA,C1QB,C1QC,CD55,COP1,CREB3L1,Cxcl10,CXCR2,CYBA,GAL3ST1,HDAC4,HDAC5,HERPUD1,IDH1,KNDC1,LCAT,MAG,MAP2,NR1H2,Pmp2,RB1CC1,ROR2,RUNX2,Slfn3/Slfn4,SREBF2,ST8SIA1,TARDBP,TFE3,TFEB,UPF2	15	35	[Developmental Disorder, Hereditary Disorder, Immunological Disease]
8	Medulla	ADNP,AP3B2,ARPP19,ATM,ATR,AXIN1,BMI1,CAPN1,CCNY,CDK16,CDK5,CDK5R1,CDK5R2,CHD3,FLOT1,FLOT2,HSF2,mir-21 (includes others),NLGN3,PCDH11X,POU3F2,POU3F3,RRM1,SEPTIN10,SEPTIN2,SEPTIN5,SEPTIN7,SEPTIN8,SH3GLB1,SLC32A1,SOX4,STAG1,STK3,TGFBR1,TRIM28	15	35	[Cell Morphology, Cellular Development, Embryonic Development]
9	Medulla	AJAP1,ATOH1,BNC1,CLIC6,DLL1,ETV1,ETV4,ETV5,FGF8,FGFR1,FGFR3,GLRA2,GRIK3,HES1,HES5,HIGD1C,HOXC8,HOXC9,HS6ST1,IRX5,ISL1,LHX5,LMX1B,MAFA,MIB1,NEUROD4,NOVA1,OTX2,PAX2,PAX8,Pirb (includes others),PTF1A,RUNX3,SKOR1,TMEM86B	15	35	[Cellular Development, Nervous System Development and Function, Tissue Development]
10	Medulla	ADCY5,ARC,ARID1B,CIART,CREB1,CREM,CSRNP1,CYP46A1,DMTN,EGR4,HSPA4,IDI1,IL9,IRS2,MAPK1,MAPK3,MIDN,MKNK2,MSMO1,MYRF,NPTX2,P4HTM,PDXK,PDYN,PHGDH,RASGRF2,RGS2,SERTAD1,SLC16A1,SPTY2D1,SRF,TEF,TET1,TIPARP,VEGFA	15	35	[Behavior, Embryonic Development, Nervous System Development and Function]
11	Medulla	ADIPOQ,APOA4,CLTC,DGKZ,DMD,EEF2,FAAH,FOXA2,FOXP3,GALP,GHRHR,GPM6B,HCRT,HDAC7,IGF1,JAK2,LAMP3,LEP,Mrgpra3/Mrgpra4,NPW,OGA,PCSK1,PIK3CA,PTEN,QKI,RAB5A,RAB5C,RAI1,RPS6,RPS6KA1,SCN1A,SNX2,TMEM231,VGF,WWP2	15	35	[Nutritional Disease, Organismal Functions, Organismal Injury and Abnormalities]
12	Medulla	ADAMTS15,AKT1S1,ARL6IP1,B2M,CCL20,CD36,Chil3/Chil4,CST7,DLX2,DLX5,DLX6,Dlx6os1,EIF4E,GAD2,GPR37L1,HLA-A,LRP1,MLST8,NLGN1,NLGN2,OLIG1,PRG2,PTK7,RPL35,RPS13,RPTOR,SELPLG,SLCO2B1,SMO,TAPBP,TMEM106B,TMEM119,TREM2,UGT8,VSIR	15	35	[Cell Morphology, Cellular Development, Cellular Growth and Proliferation]
13	Medulla	ALDOA,AP2A1,ATF4,ATF5,ATG7,CHAC1,COX5A,CPQ,ERO1A,FKBP1A,FTH1,GGT1,HLA-DMA,HMOX1,HSP90B1,KLHDC8B,let-7 (includes others),LIPA,NR2E1,PDIA3,PRDX1,RPN1,S100A6,SERINC3,SERP1,SLC11A2,SLC2A8,SLC39A4,SRXN1,TALDO1,TFRC,TMEM205,TNFRSF12A,TRPV4,UCK1	15	35	[Cell Death and Survival, Cell-To-Cell Signaling and Interaction, Cellular Compromise]
14	Medulla	AMBRA1,ATP7A,AVPR1B,BAD,CAMKK2,CCND1,CDK4,COMT,DLGAP3,ELOVL3,ERBB4,GABBR1,KCNMA1,KISS1,Klk1b1 (includes others),LRP4,LRP6,MAOA,MC2R,NEGR1,NKX2-1,NMB,NR0B1,OXT,POMC,PTPRN,PTPRN2,RPS6KB1,SCG5,Serpinb6a,SIM1,TBX19,THRB,UCP1,VAX1	15	35	[Endocrine System Development and Function, Molecular Transport, Small Molecule Biochemistry]
15	Medulla	ACTB,Adcy3,APPBP2,ARFIP2,CETN1,CETN2,CETN3,DCTN1,DLG1,DYNC2H1,HTR6,IFT88,IGF2BP1,KIF1A,KIF3A,KIF5B,KIF5C,KLC2,MAPK8,MAPK8IP3,PDPK1,PLEC,PTK2,PURA,SACS,SLK,SOCS3,SPTBN1,SSTR3,TENM4,TPGS1,TRHR,TRIM3,TULP3,ZDHHC17	15	35	[Cell Morphology, Cellular Assembly and Organization, Cellular Function and Maintenance]
16	Medulla	Ccl7,CFD,CIDEC,CIITA,CTSB,CTSE,CXCL13,CXCL9,DGAT2,ERBB3,FABP4,FASN,FBXO2,FXR1,FXR2,GHR,HGS,HYOU1,IL18,IL33,mir-124 (includes others),MLYCD,MRAS,NUMA1,PHLDA1,RBP7,RBPJ,Retnla,SCAP,SKP1,SLC17A7,SLC1A2,SMPD1,SREBF1,SSB	15	35	[Immunological Disease, Metabolic Disease, Organismal Injury and Abnormalities]
17	Medulla	ACVR2A,ALCAM,BAK1,BAX,BCL2L1,BMP2,CAV1,CHRD,CHRM5,CLDN5,CXCR3,E2F4,ETS2,FGF2,ICAM1,IL12B,KCNC1,KL,LGI1,MAP1S,MDK,mir-204 (includes others),NBL1,NF1,NPTN,NRXN1,PPP2CA,RB1,RCN2,ROCK1,SYNJ2BP,SYT4,TBPL1,THOC1,TJP1	15	35	[Cellular Development, Cellular Growth and Proliferation, Nervous System Development and Function]
18	Medulla	ADAM15,ADAM17,ADAMTS4,BMP1,BMPR1A,CLDN11,COL6A1,COL7A1,CSPG4,DIO3,GLS2,HR,HSPG2,IER5,ITGA1,ITGA4,ITGA5,ITGA7,ITGA9,ITGB1,LTBP3,MARCHF5,MMP15,MMP24,MTNR1B,NDUFS2,OLFML3,RHBDF1,RHBDF2,SEMA5B,SEMA7A,STK38L,TGM2,TNXB,VPS18	15	35	[Cell-To-Cell Signaling and Interaction, Ophthalmic Disease, Tissue Development]
19	Medulla	ACADS,ALDH6A1,ALYREF,ANKRD34A,API5,ARFGAP1,ASTN2,CACYBP,Cryzl2,DDX1,EIF3J,EMC8,EXOC1,EXOC2,EXOC3,EXOC5,EXOC7,HNRNPD,HOXB1,KLC4,MLF2,MOCS3,MPP2,NCAM1,OLFM3,Prps1l3,PYCR2,RARA,RPL23,RTRAF,SPTB,SPTBN2,SSBP1,UBA3,VDAC3	15	35	[Connective Tissue Disorders, Developmental Disorder, Gastrointestinal Disease]
20	Medulla	ARID1A,BDP1,CROT,CUL2,DOK3,DOK6,GABARAP,GRN,Ifi204 (includes others),IL1RN,JUND,KDM1A,Klrd1,KLRK1,LSR,MS4A4A,OTUD4,PBRM1,Phf11d (includes others),PHF20L1,PROS1,SCOC,SMARCB1,SMARCC1,STAB1,STMN3,TENT5A,TM4SF1,TOMM20,TOMM70,TPI1,TRA2B,TSG101,UPF3B,YWHAQ	15	35	[Cell Death and Survival, Cellular Compromise, Hereditary Disorder]
21	Medulla	AKAP10,ATP1B1,ATP1B3,BDH1,Bmyc,BSN,CDK9,CHUK,ENO1,ENO2,GCLC,IL1RAP,IL1RAPL1,ITGB5,ITGB8,MEF2A,MFN1,NUP153,NUP54,ORAI1,P2RY12,PDGFA,PIP4P2,PPP2R1B,PRKACA,PRKAR2B,PTPRD,RANBP2,SLC25A10,SLC37A4,SMAD3,STX12,SYT7,TUBAL3,ZFYVE27	15	35	[Carbohydrate Metabolism, Cellular Development, Nervous System Development and Function]
22	Medulla	ABAT,ADAM10,AGTPBP1,APC,APH1A,ATRX,BRAF,CALCRL,CHCHD10,COX6C,FABP7,GJA4,HIPK1,IL36G,Klrb1c (includes others),MDM4,MKKS,NOTCH1,NOTCH3,Or4e1,PCDH15,PLN,PPP1CC,PPP1R12C,PPP1R9B,RABEP1,RPGR,RPL34,RPS27,S100A9,SHANK3,UBA6,UQCRH,USP14,Xcl1	15	35	[Embryonic Development, Nervous System Development and Function, Organ Development]
23	Medulla	CD6,CDH6,CLCA2,CSF1R,DHRS1,DUOXA1,EED,EMX2,GMNC,HDAC2,HMGA1,KCNE2,KDM4C,LDB1,LINGO1,MGAT5B,NFATC2,NFKB2,OGT,PABPN1,POU3F1,PRDM12,PRDX6,PTCH2,RECQL4,SEMA4F,SIN3B,SLC6A1,SOX10,SUFU,TET2,THY1,TYRO3,WNT3A,WRN	15	35	[Cancer, Hereditary Disorder, Organismal Injury and Abnormalities]
24	Medulla	ACSBG1,ADPRH,AVL9,CARD10,CHCHD6,DCAF8,DPP3,ECI1,GABRA2,GABRB1,GPSM1,HOOK3,IQSEC3,LHFPL4,MAP2K1,MAP2K2,MAP3K14,MIGA2,NBEA,NFKBIB,NLRX1,OLIG2,PANK4,PSMD9,RAB1B,RELB,Scamp3,SLC25A11,SLC25A23,TBC1D15,TRADD,TRAF2,TTYH3,VPS52,ZER1	15	35	[Cancer, Organismal Injury and Abnormalities, Tumor Morphology]
25	Medulla	ACTN4,ACTR3,ARHGEF11,AUTS2,CAMK2B,CDC42,CLASP2,CPEB4,CUL3,Cxcl15,DCX,HERC1,KIF21A,LYNX1,MAP1A,MAP1B,NFE2L1,PAFAH1B1,PSMA6,PSMB5,PSMB7,PSMC3,PSMD1,PSMD12,RNF2,SLC12A2,SLC12A5,SLC30A3,SNRPN,STK39,TLR3,TSC2,UBE3A,XIAP,ZDHHC8	15	35	[Cell Morphology, Cellular Assembly and Organization, Cellular Development]
1	Midbrain	AKT2,Alox15,BACE2,CCL1,CCL19,CLN3,DUOX2,EPHA5,GABRB3,HAMP,HIF1A,HOOK1,HVCN1,IL2,IL6,JAK3,KCNN2,KRAS,MAPK9,MGLL,mir-130 (includes others),NFATC3,NOX3,NOX4,Orm2/Orm3,PARG,PIK3CD,PRKCD,PRKCZ,S100A9,SLC6A1,TET3,TNF,TNFRSF4,ZNRF1	14	35	[Inflammatory Response, Lymphoid Tissue Structure and Development, Tissue Morphology]
2	Midbrain	ADGRA1,ADORA1,ALDH1L1,CALHM6,CELSR2,CHST8,DOK1,FGF12,GLUL,GNL1,GPR108,GPR146,GPR85,GPRC5B,IFNG,IL17D,ITPK1,LAMC2,MAP2K1,NFKB1,NFKBIA,NLRX1,NOTCH1,P2RY14,PCDH17,PDGFB,PSD2,SLC16A9,SLC4A2,SLC52A2,SLC7A5,SOD3,TAPBPL,TNFSF9,UBD	14	35	[Cancer, Cell Signaling, Hematological Disease]
3	Midbrain	AKT1,Ccl11,CCL2,Ccl3,Ccl4,Ccl7,COL16A1,Cxcl1,CXCL12,Cxcl2,CXCL9,DLGAP3,GNPAT,GRIN2C,H2-Ab1,HLA-DMA,IFIH1,IL10,IL13,IL1R1,IL33,IL5,IRF3,LCN2,mir-15 (includes others),MYD88,OSM,PADI4,PPT1,PTPN11,RBPJ,RPS6KB1,RPS6KB2,STAT3,TLN1	14	35	[Cell-To-Cell Signaling and Interaction, Cellular Movement, Hematological System Development and Function]
4	Midbrain	AKAP5,AKAP9,APPL1,BAIAP2,BMP15,DLG2,DLG4,FBXO2,FST,GALNT6,Glyat,GRIK2,GRIK5,GRIN1,GRIN2B,HOXD11,IGFBP3,KCNQ2,KCNQ3,KCNQ5,MAPK8IP1,NETO1,NETO2,NSF,PPP5C,RIN1,RPS6KA3,RPS7,SHANK2,Speer4a2 (includes others),Sprr1a,SRD5A2,SYNGAP1,TP53I11,WFDC2	14	35	[Cell-To-Cell Signaling and Interaction, Developmental Disorder, Nervous System Development and Function]
5	Midbrain	AGAP1,BRPF1,CLSTN3,CSNK1G2,DMWD,FMR1,IGSF10,JPH3,KCNMB4,MRPL12,MRPL23,MRPL34,MRPL41,MRPS23,MRPS6,MTG2,MTRFR,NPEPL1,PPFIA3,PXMP4,RPL13A,RPL28,RPL39,RPL5,RPL7A,RPLP0,RPS15A,RPS20,RPS23,RPS8,RTN4RL1,ST3GAL6,SZT2,TESK1,VWA1	14	35	[Cellular Function and Maintenance, Gene Expression, Protein Synthesis]
6	Midbrain	AKAP11,ARHGEF6,BSN,CACNB2,CACNB4,CACNG8,CELF3,CHRM2,CNIH2,ELOVL6,FLRT2,GRIN2A,HOMER3,IL1RAP,IL1RAPL1,IL4R,LZTS3,mir-1 (includes others),OLFML3,PAK3,PCLO,PLXNB1,PLXNB2,PSPC1,PTPN4,RAN,RPL37,RPS29,SEMA3G,SEZ6L2,SFPQ,Slco1a4,TTC9C,XPO7,ZDHHC2	14	35	[Cell-To-Cell Signaling and Interaction, Cellular Assembly and Organization, Cellular Development]
7	Midbrain	ATF7,BIRC6,CALM2,CTBP1,DDB1,EIF2S2,ERCC1,GAS7,GNG13,IPO7,KMT2B,MAPT,mir-132 (includes others),MLLT1,NCAM2,NDUFA13,NLGN1,NUP62,PKM,PPP2R2A,PRMT3,PSMB6,RAB14,RAP1B,RASA1,RUBCN,RYR1,SIRT1,SMPD3,SRPK2,STRN,SYNPO,TMPRSS3,USP7,WASL	14	35	[Cellular Development, Cellular Growth and Proliferation, Nervous System Development and Function]
8	Midbrain	CDC42,CDK5R1,CHL1,CLCA2,CMTM5,CYP17A1,DUOXA1,FUT9,GAP43,GNRHR,GSK3B,IGFBP2,JUN,JUND,KIF5C,KLC2,MAP3K12,MAP3K7,MAPK10,MAPK8,MAPK8IP3,MGAT5B,MSI1,MSX1,OGT,PTCH2,PTK2,RGS16,SMARCB1,STMN2,STMN3,SUFU,TRHR,ZDHHC17,ZDHHC8	14	35	[Cell Morphology, Cellular Assembly and Organization, Cellular Development]
9	Midbrain	ABHD17B,AGO3,ANKIB1,ANKRD13A,ARAP2,CCP110,DBNDD2,DEGS1,DRAM2,DUSP15,ENPP4,EVI2A,EVI2B,FAM91A1,FMNL2,G2E3,GSS,IPO13,LDLRAP1,LGI3,MMGT1,MOSPD2,NCOR2,NKAIN1,NPAT,PAPSS1,PLEKHG3,PRRG1,RALGDS,SMAD7,SMIM15,TCF7L2,TMEM182,TPRN,TRIM59	14	35	[Cancer, Gastrointestinal Disease, Organismal Injury and Abnormalities]
10	Midbrain	AACS,ACSS2,BTG2,C1ra/C1rb,C9orf72,CREB1,CRY2,CSRNP1,CYP46A1,DMTN,ERBB2,ERBIN,FRMD6,GADD45B,GJB1,GJC2,IDI1,MAG,MEST,MIDN,MKNK2,MVK,NSDHL,PER1,Pirb (includes others),PMVK,RASGRF1,RASGRF2,RTN4R,SC5D,SH3TC2,SPTY2D1,TARDBP,TIPARP,TMEM106B	14	35	[Lipid Metabolism, Small Molecule Biochemistry, Vitamin and Mineral Metabolism]
11	Midbrain	AKT1S1,CAB39L,CYLD,DDAH2,EIF2B3,Eif2s3y,EIF3A,HSPB1,IQSEC2,mir-182,MLST8,MTOR,PFN1,PGP,PGR,PGRMC1,PIK3CA,PSMB5,RAB11B,RAI1,RAP1GDS1,RICTOR,RPS6,RPTOR,RRN3,SCN1A,SLC8A2,SNCG,SND1,SREBF1,STX12,UBE2B,UBE2O,UCHL1,ZMPSTE24	14	35	[Cellular Development, Cellular Growth and Proliferation, Reproductive System Development and Function]
12	Midbrain	C3AR1,CCS,CD9,CDX1,CDX2,CHRD,DBP,DLL1,FGF8,FGFR1,FGFR3,FKBP8,GAS5,GBA2,GCN1,GPX5,H2-T-ps/H2-T23,HAND1,HES1,HES3,HESX1,HOXB8,HOXB9,IMPACT,KCNE1,Klra4 (includes others),NDRG2,PSEN2,SCN10A,SLC38A2,STAB1,TNXB,WNT1,XIAP,Zfp101	14	35	[Embryonic Development, Nervous System Development and Function, Organ Development]
13	Midbrain	ADCY5,ADCY6,ADIPOQ,AGPAT5,AP2A1,APOA4,CCR7,CRH,CRHR1,DGKZ,EEF2,FAAH,FOSL2,FOXP3,GALP,GCG,GRIN3A,GRM5,JAK2,LEP,LRRC7,MAPK1,MAPK3,MYRF,NPW,NPY1R,NR3C1,OGA,PPP1R1B,PTGER1,RGS2,RPS6KA1,TLX1,TSHB,VGF	14	35	[Behavior, Digestive System Development and Function, Organismal Functions]
14	Midbrain	ABCA2,ABCG1,ABCG5,ACAD8,AMOTL2,APOE,CD300LF,CFD,CIDEC,CREB3L1,DGAT2,ECHS1,ECI2,FABP4,FASN,GPD1,HERPUD1,IDH1,IL1RN,IL4,ITGB5,ITGB8,LCAT,MLYCD,MPC2,NR1H2,P2RY12,PCK2,RBP7,Retnla,SCAP,SLC27A1,SLC2A1,SREBF2,TMEM119	14	35	[Lipid Metabolism, Molecular Transport, Small Molecule Biochemistry]
15	Midbrain	ABCA7,AR,ATF2,BACE1,BCAP31,CD14,CELSR3,CTSL,CYP19A1,EIF2A,ERBB4,FZD3,GGA1,GH1,GHR,GHRHR,IGF1,IGF1R,IGFBP4,JUNB,KIF2A,LRP4,MAP2K4,NRG1,NRG3,OXT,PAK1,PPARA,ROCK1,ROCK2,RTN3,SCN2B,SCN4B,SELP,SLC9A6	14	35	[Cell Signaling, Endocrine System Development and Function, Small Molecule Biochemistry]
16	Midbrain	CALM1,CTLA4,Cxcl11,EEF2K,FXR1,FXR2,HMOX1,IKBKE,let-7 (includes others),mir-124 (includes others),mir-190 (includes others),mir-192 (includes others),mir-22 (includes others),mir-221 (includes others),mir-28 (includes others),mir-30 (includes others),mir-320 (includes others),mir-322 (includes others),mir-326,mir-34 (includes others),mir-451 (includes others),mir-467 (includes others),mir-488,mir-…	14	35	[Gene Expression, Organismal Injury and Abnormalities, Psychological Disorders]
17	Midbrain	ACOD1,AKT3,ARX,COA5,COP1,COX14,COX16,COX20,COX5A,CXCR2,CYCS,DTNBP1,FRMD8,FTH1,GPX4,HDAC2,ICAM1,Ifi204 (includes others),IL12B,KCNC1,MALAT1,MDK,NDUFAF4,NF1,PARP1,PI4K2A,PTGDR,PVALB,SDHAF3,SELE,SIN3B,Slfn3/Slfn4,SOX10,TBPL1,TSPO	14	35	[Developmental Disorder, Hereditary Disorder, Metabolic Disease]
18	Midbrain	ADCY1,ADORA2A,AHI1,ATP8A1,B4GALT3,CLSTN1,DNM2,DNM3,EIF5A,FZD5,GCGR,GDAP1,HSPBP1,LAMP2,PACSIN1,PACSIN3,PEG3,PICK1,PIP5K1C,PPP1CA,PPP1CB,PPP1R9A,PPP1R9B,PPP3R1,RAB10,RAB3A,RHOT1,SLC6A3,STUB1,SYN1,SYNGR1,SYNJ1,TAAR1,VPS26B,VPS35	14	35	[Cell-To-Cell Signaling and Interaction, Cellular Assembly and Organization, Nervous System Development and Function]
19	Midbrain	ADH5,AGAP2,AGRN,B2M,CYRIB,DCAF8,DNM1L,DYNC1I2,FBLN1,GABRA1,GABRA2,GABRA6,GABRB2,GABRD,GABRG2,HLA-A,HSP90B1,LTN1,NRXN2,PANK4,PINK1,PLD2,RAB1B,RANBP9,SHANK3,SOD1,SYP,TBC1D15,TMEM184B,TNK2,TTYH3,UBA6,UBR5,YWHAZ,ZER1	14	35	[Neurological Disease, Organismal Injury and Abnormalities, Psychological Disorders]
20	Midbrain	ABCC3,ADGRG1,AP2A2,ASIC1,B4GALNT1,C1QA,C1QB,C1QC,CD55,CLTC,FLOT1,FLOT2,GAL3ST1,GRIA4,HCN2,HSPA2,HSPA8,HTR4,LAPTM5,mir-218 (includes others),MYO5A,PRKCI,S100A10,SEPTIN10,SEPTIN2,SEPTIN7,SEPTIN8,SEPTIN9,SGTA,ST8SIA1,SUGP2,SV2A,SYT1,UGT8,WAS	14	35	[Developmental Disorder, Hereditary Disorder, Immunological Disease]
21	Midbrain	ATP6V0D2,AXIN1,BRSK2,CDH8,Cdkn2a,CDKN2C,CDKN2D,CLDN3,CXCR3,FEZF2,GLRA2,GLS,GRB2,HDAC7,HMGA2,HRH3,HUWE1,ID1,ID3,LAMP3,Mrgpra3/Mrgpra4,NEUROD1,NOVA1,PIAS1,Pmp2,PNKP,PTEN,PTPRO,QKI,RAB5A,RAB5C,SLC17A7,TFEB,UNC13C,WWP2	14	35	[Cell Death and Survival, Cellular Development, Tissue Development]
22	Midbrain	ADNP,AIF1,ATOH1,CADM4,DAO,DLX2,EIF4EBP2,ELOVL3,EOMES,FAT3,GRIA2,HEY2,IRX3,LFNG,MAFA,MFSD8,MICAL2,MME,MYT1L,NEURL1,NEUROD2,OTX2,PCDH11X,PCDH7,POU3F2,PPP4R3A,PPP4R3B,SIM1,SIX3,SOX4,SPAST,STAG1,TUBB3,UCP1,WNT7B	14	35	[Cellular Development, Nervous System Development and Function, Tissue Development]
23	Midbrain	ACTR1A,ARHGDIA,ATP8A2,BDP1,CAPZA2,CROT,CUL2,DOK3,DOK6,ENO2,GNB2,GRN,Klrd1,KLRK1,LSR,MS4A4A,NOS1AP,OTUD4,PGAM1,PHF20L1,PRKAG1,PTPN1,RHOB,RTN4,SCOC,TIE1,TOMM20,TOMM70,TPI1,TPM2,TRA2B,TSG101,UPF3B,YWHAQ,ZBED6	14	35	[Cell Death and Survival, Ophthalmic Disease, Organismal Injury and Abnormalities]
24	Midbrain	ADAMTS15,APLP1,APPBP2,C17orf67,Cdr1os,CRYBB1,CSF1R,EIF4E,FREM2,GPR37L1,HLA-G,IGSF8,IL12RB1,LAG3,Lyz1/Lyz2,MAP3K2,MAPK7,mir-7 (includes others),MSI2,NKX2-1,NLGN2,OIP5-AS1,PLCB3,PRG2,PRL,PTPRS,RPL35,RPS13,SLC11A1,SLCO2B1,SMO,TAPBP,TMEM238L,VSIR,WNT3	14	35	[Cancer, Cellular Assembly and Organization, Organismal Injury and Abnormalities]
25	Midbrain	Atp1a2,ATP1B1,ATP1B2,ATP1B3,Bmyc,BSG,CASTOR2,CDK8,CHUK,ENO1,FGF13,FOXL2,FOXO3,FSHB,GABRG3,GCAT,JDP2,MFN1,NR5A1,NXPH3,ORAI1,PAGR1,PDGFA,PFKFB4,RAD21,RANBP2,SELENOS,SLC1A3,SLC25A10,SLC37A4,SMAD3,SPTBN2,SYT7,YPEL3,ZFYVE27	14	35	[Carbohydrate Metabolism, Cellular Function and Maintenance, Small Molecule Biochemistry]
1	PFC	AKT1,AKT2,Alox15,CCL1,CCL17,CCL2,CCL22,Ccl3,Ccl4,CCL5,Ccl7,CCR2,Cxcl1,Cxcl10,Cxcl2,CXCL9,CXCR3,FASLG,HAMP,IL10,IL15,IL1A,IL23A,IL5,KRAS,LCN2,LIF,MADCAM1,NOS2,Orm2/Orm3,PARG,S100A9,TLR2,TLR8,TNF	22	35	[Cell-To-Cell Signaling and Interaction, Cellular Movement, Hematological System Development and Function]
2	PFC	APOA4,Casp4,CD40,CDCA3,CEBPD,CH25H,CLEC7A,CRHR2,CSF3,DAGLA,ELOVL4,GALP,GCG,GHRHR,H3C7,Ifi204 (includes others),IL1B,JAK2,KLK14,LEP,MEN1,mir-15 (includes others),mir-342,NPW,NR3C1,PDCD1,PTGDR,QRFP,RIPK3,RPS6KA1,SERPINF2,SLC1A7,TPH2,TRPA1,UCN	22	35	[Digestive System Development and Function, Endocrine System Development and Function, Small Molecule Biochemistry]
3	PFC	ACOD1,ADGRG2,AIRE,AKT3,APOL6,AQP1,BCAN,BRIP1,CALHM6,CCNO,CCRL2,DOK1,FGF12,FGL2,GIMAP4,GMPR,HAS2,HCAR2,IFI27L2,IFNG,IL11,IL23R,IL7,ITGAL,ITK,LAMB2,LOX,LPAR4,RORC,S100G,SLC52A2,Sprr1a,TNFSF9,UBD,VDR	22	35	[Cellular Development, Cellular Function and Maintenance, Hematological System Development and Function]
4	PFC	ANXA1,APOA1,ARHGAP36,ATP6V0D2,Chil3/Chil4,CNN1,CTSE,CYP2E1,DGKK,DRD3,F2RL1,FGR,GPR101,H2-Ab1,HLA-DOA,HLA-DQA1,IL6,IL9R,IRS4,ITGAX,LAMP3,LGALS3,mir-130 (includes others),MPO,NKRF,PADI4,PDCD10,PLG,PROCR,QKI,RBFOX3,SDC1,SERPINE1,SLC6A1,SSB	22	35	[Cellular Movement, Hematological System Development and Function, Immune Cell Trafficking]
5	PFC	ADGRL1,ATF3,BMP15,CAMK2B,CYBB,DPP10,FGF3,GABRR2,GAL,GCGR,Glyat,GRIN1,HNRNPU,HOXD11,KCNJ4,LPAR3,MAP2K2,MAPK8IP1,PAPPA,PPP5C,PRKAR2B,RANGAP1,RPS6KA3,SLC6A2,SLC6A4,SMCHD1,Speer4a2 (includes others),SRC,SRD5A2,SUB1,SUMO1,TMC5,TRIM28,TRIM33,WFDC2	22	35	[Cell-To-Cell Signaling and Interaction, Molecular Transport, Nervous System Development and Function]
6	PFC	AATK,ADGRB1,ADGRB2,CACNB4,CDC27,CSNK1G2,DLGAP4,ENO1,FGF14,FMR1,FXR1,FXR2,FZR1,IGSF10,IRX2,JPH3,mir-124 (includes others),mir-9 (includes others),MRPL23,MRPL34,PIK3R2,PITPNM2,PPFIA3,PUM2,RPL39,RPL5,RPL7A,RPLP0,RPS13,RPS2,RPS8,SLC8A1,STX11,TESK1,VWA1	22	35	[Cell Morphology, Cell-To-Cell Signaling and Interaction, Nervous System Development and Function]
7	PFC	ACTC1,BAX,BNC1,CALCA,CCKAR,CLIC6,CRABP1,ESR2,ETV1,ETV4,GBX2,HIGD1C,HOXB5,HOXC8,HOXC9,HOXD1,IRX3,IRX5,IRX6,ISL1,ISL2,LHX1,MYL1,NEUROD4,NTRK1,Pirb (includes others),PIRT,POU4F1,POU4F2,POU4F3,PPP1R1C,PRPH,RUNX3,SKOR1,TRPV1	22	35	[Cellular Development, Cellular Growth and Proliferation, Nervous System Development and Function]
8	PFC	AFP,AVP,AVPR1A,CHAT,CLOCK,CREB1,CYP19A1,ELOVL3,ERBB4,GHRH,GNRH1,GNRHR,HNRNPA2B1,IDI1,KISS1,Klk1b1 (includes others),MAPK8,MME,NHLH2,NKX2-1,NPY4R,NR0B1,NR5A2,OXT,PROKR2,PTP4A1,SIM1,SLC18A3,SLC5A7,STEAP4,TDO2,TFAP2A,TRH,UCP1,VAX1	22	35	[Endocrine System Development and Function, Molecular Transport, Small Molecule Biochemistry]
9	PFC	ATOH1,CORIN,EN1,EN2,FGF8,FOXA2,FOXL2,FSHB,GSX1,HCRT,HES3,IRX1,LHB,LHX3,LMX1A,LMX1B,MAFA,MAPK1,Mrgpra3/Mrgpra4,NGFR,NPHS1,NR5A1,OTX2,PAX2,PAX5,PAX8,PITX2,PMCH,POU1F1,PPP4R3A,PPP4R3B,PTEN,PTF1A,SIX3,SLC26A5	22	35	[Cellular Development, Nervous System Development and Function, Tissue Development]
10	PFC	AGRN,ARG1,ARPP19,BSN,CAPN1,CDK5R1,CDK5R2,GABRA2,HNRNPH1,HSF2,IL1RAPL1,IL4R,LAMP2,LUC7L2,LZTS3,MYO6,NCK1,NTS,PANK4,PPP1CB,PTPRD,RAB1B,RPTOR,SEPTIN2,SEPTIN7,SEZ6L2,SH3GLB2,SLC4A1,SLC6A3,SYNGR3,TAAR1,TBC1D15,TTYH3,VPS35,ZER1	22	35	[Cell-To-Cell Signaling and Interaction, Cellular Assembly and Organization, Cellular Development]
11	PFC	ALB,ASPM,CCNB2,CENPF,CEP55,CKAP2L,CKS2,COP1,CXCR2,CXCR4,DEPDC1,ECT2,EXOC5,EXOC7,FPR1,FPR2,HDC,IL27,IL36G,ITCH,KIF18B,KIF2C,Klrd1,KRIT1,MMP9,MX1,NEK2,NUF2,PBK,PTGER2,Slfn3/Slfn4,STIL,TREM1,TROAP,TTK	22	35	[Cancer, Organismal Injury and Abnormalities, Reproductive System Disease]
12	PFC	ADNP,CELF2,CHAC1,DRAXIN,ERO1A,FGFR1,FGFR3,FOXA1,FUS,GALR1,GPR34,GPX3,GRIA2,GSX2,HERPUD1,HMOX1,HSP90B1,HSPA4L,IGFBPL1,let-7 (includes others),NEUROG1,NEUROG2,RO60,SLC10A4,SLC22A17,SLC2A1,SOX11,SOX3,SPOCK2,STAG1,TAF15,TFRC,TLX1,TLX3,Zfp965 (includes others)	22	35	[Cellular Development, Nervous System Development and Function, Tissue Development]
13	PFC	ADIPOQ,B4GALNT1,C1QA,C1QB,C1QC,C5AR1,CD36,CFD,CIDEC,CKM,CST7,CTSD,DLGAP3,FABP4,FASN,GLB1,IGF2-AS,MLYCD,MYH4,NEU3,NKG7,NTF3,PF4,RBP7,RETN,Retnla,RPS6KB1,SC5D,ST8SIA1,TARDBP,TBXA2R,TMEM106B,TNNC2,TNNI2,VLDLR	15	31	[Lipid Metabolism, Molecular Transport, Small Molecule Biochemistry]
14	PFC	ADAM28,ADAMDEC1,AVPR1B,CLDN23,CLDN3,CLDN6,CLDN7,CLDN8,CLDN9,CLPTM1,CPE,CRH,DDN,DSC2,ELF5,EPAS1,GCK,KIFC2,KRT19,KRT32,KRT7,LEP,LMTK3,MC2R,NOVA2,NPBWR1,NPY,NR3C1,PCSK1N,PCSK2,PMCH,POMC,PROP1,PSD,SGPL1	11	28	[Lipid Metabolism, Molecular Transport, Small Molecule Biochemistry]
15	PFC	ARL11,ATF3,BST2,CALB2,CGA,COXFA4L3,CTNNBIP1,DMRTA2,EIF4E,EIF4H,EMX2,ETV5,FKBP11,GMNC,GNAQ,GPR65,HEXIM1,HMGN3,HSBP1L1,HSPB2,IL12RB1,ISL1,LHB,MCIDAS,MXD4,PLAUR,PRDM12,PRG2,PRMT8,RPL35,SLC6A4,TFAP2E,TSHR,VEGFB,WNT3A	10	27	[Amino Acid Metabolism, Molecular Transport, Small Molecule Biochemistry]
16	PFC	ACTG2,ADRA2C,BDKRB2,CBS,CELSR3,CLDN5,CRCT1,Csf2rb2,FAM124B,FZD3,GPR25,ITGAE,LAT,LRMDA,MRGPRF,MSC,NPPB,RUNDC3A,S1PR4,SELP,Sult5a1,WNT11	9	19	[Organismal Injury and Abnormalities, Renal and Urological Disease, Tissue Morphology]
17	PFC	AGO2,mir-103 (includes others),mir-136,mir-148 (includes others),mir-184 (includes others),mir-185,mir-187,mir-194 (includes others),mir-296,mir-329 (includes others),mir-335,mir-379 (includes others),mir-384,mir-449 (includes others),mir-489,mir-598 (includes others),mir-8 (includes others)	9	16	[Cancer, Gene Expression, Organismal Injury and Abnormalities]
18	PFC	1810007C17Rik,ACAP1,BMX,FAM181B,FCMR,FOXN4,HOATZ,LHFPL1,LRRC34,MYRFL,Potefam3e (includes others),RP1,SLC12A3,TLR7,TMEM150B,UCMA,VMO1	9	16	[Cell Morphology, Cellular Assembly and Organization, Cellular Function and Maintenance]
19	PFC	B3GNT6,BEND3,GPRC5C,JAG2,KMT2D,LRRN4,MARVELD1,MIR17HG,NKAPL,PPIC,PTGR1,RAB38,STBD1,TCF15,TRIQK,XKRX,Zfp459	9	16	[Connective Tissue Disorders, Developmental Disorder, Hereditary Disorder]
20	PFC	EGF,ERAS,FGF4,GATA6,GDF3,HBZ,INS,KRT1,Lefty1,LIN28A,MNX1,NODAL,PAX4,TAT,UTF1,Xist,ZFP42	9	16	[Cellular Development, Cellular Growth and Proliferation, Endocrine System Development and Function]
21	PFC	DIO2,DYDC2,Fbxw26 (includes others),Gm5938 (includes others),GPX8,mir-153 (includes others),Or13a22,OR1I1,Or2o1,PHLDA2,PI15,SLC10A6,SLC23A3,TAS2R31,TEX26,Vmn1r180 (includes others),VSIG8	9	16	[Amino Acid Metabolism, Auditory and Vestibular System Development and Function, Nervous System Development and Function]
22	PFC	AGO3,ARAP2,Cyp3a13,FAM91A1,FMNL2,G2E3,KTN1,NKAIN2,NPAT,PICALM,PLEKHA1,RHBDL2,RIMOC1,RNF13,TCF7L2,TMEM182,TRIM59	9	16	[Developmental Disorder, Embryonic Development, Organismal Development]
23	PFC	C1QL2,C1QTNF4,CALML4,CCDC85B,CYP2F1,EPCAM,ESR1,FOLR1,INMT,KCNE2,KCNH3,Npy6r,PITX1,RPL36A,RPL36AL,SOSTDC1,TC2N	9	16	[Cancer, Drug Metabolism, Organismal Injury and Abnormalities]
24	PFC	AURKB,CDC20,CDK1,CKAP2,CRLF1,DCT,EDA2R,HMMR,IQGAP3,NCAPH,NDC80,PIMREG,SGO1,SGO2,TOP2A,UBE2C,ZBTB17	9	16	[Cancer, Hematological Disease, Immunological Disease]
25	PFC	ACSL4,CHCHD6,CUL1,CUL2,DNM1L,DPP3,EPN1,GABRA2,GABRA4,GLRB,HOOK3,HTT,LHFPL4,MAPT,MIGA2,RAB14,TBC1D17,USP9X,VPS52	8	17	[Cell Morphology, Cellular Function and Maintenance, Embryonic Development]
