## supplement for "Unraveling a comparative landscape of protein-coding genes linked to neuroimmune function during adulthood consequent of prenatal alcohol exposure": Supplemental_File_2Upset_Overlapping_Gene_Names.csv

Medulla	Midbrain	Hypothalamus	Hippocampus	ACC	PFC	Medulla_and_Midbrain	Medulla_and_Hypothalamus	Medulla_and_Hippocampus	Midbrain_and_Hypothalamus	Midbrain_and_Hippocampus	Midbrain_and_PFC	Hypothalamus_and_Hippocampus	Hypothalamus_and_ACC	Hypothalamus_and_PFC	Hippocampus_and_PFC	ACC_and_PFC	Medulla_and_Midbrain_and_Hypothalamus	Medulla_and_Midbrain_and_Hippocampus	Medulla_and_Midbrain_and_ACC	Medulla_and_Midbrain_and_PFC	Medulla_and_Hypothalamus_and_Hippocampus	Medulla_and_Hypothalamus_and_PFC	Midbrain_and_Hypothalamus_and_Hippocampus	Midbrain_and_Hypothalamus_and_PFC	Midbrain_and_Hippocampus_and_PFC	Medulla_and_Midbrain_and_Hypothalamus_and_Hippocampus	Medulla_and_Midbrain_and_Hypothalamus_and_ACC	Medulla_and_Midbrain_and_Hypothalamus_and_PFC	Medulla_and_Midbrain_and_Hippocampus_and_ACC	Medulla_and_Midbrain_and_Hippocampus_and_PFC	Medulla_and_Hypothalamus_and_Hippocampus_and_PFC	Medulla_and_Midbrain_and_Hypothalamus_and_Hippocampus_and_ACC	Medulla_and_Midbrain_and_Hypothalamus_and_Hippocampus_and_PFC	Medulla_and_Midbrain_and_Hypothalamus_and_ACC_and_PFC	Medulla_and_Midbrain_and_Hippocampus_and_ACC_and_PFC	Medulla_and_Midbrain_and_Hypothalamus_and_Hippocampus_and_ACC_and_Prefrontal.Cortex
Col26a1	0610010K14Rik	Hmga1b	Grm3	Tsks	Zfp853	Shisa8	Slc39a13	Col18a1	Tmem82	Glrb	Six5	Slc35c2	Hmgb1	Hhipl1	Pgpep1	F2rl2	Pheta1	Rps6ka3	Gm14403	Gpr25	Lrp3	Tha1	Efemp2	Pold1	Espl1	Lcorl	Aldh4a1	Lrch2	Diaph2	Dact3	Chac1	Igip	Gm14326	Gm14305	Zfp946	Ube3a
Potefam3f	1700001F09Rik	Abcb9	Dtwd2	Cela2a	Fstl3	Zdbf2	Prelid1	Kcnab2	S1pr5	Ccdc78	Smad6	Gas6		Unc119			Gm14434	Agfg2	Cadm2	C1qtnf4	Jrkl	Znhit2	Hyou1	Hmgn2-ps	Lama5	Mrpl41	Cmpk1	Clec2l	Hdx	H2-DMa	Arglu1	Nox1	Ptpn4	Gpbp1		Gm10053
Prps2	1700001O22Rik	BC051019	Kdm3a	H3f4	Pstpip2	Slc16a4	Rnf26	Smim45	Mrps24	Nuak2	Ahnak2	Nrip2		Vmn2r57			Ppp6c	Cdc42ep4	Ap1s2	Prr7	Zfp768	Zfp322a	Psmb5	Zmym1	Necab1	Trappc6a	Nck1	Phf14		Coq10b		Ap3s1	Klhl15	G2e3		Gm3055
Higd1a	1810049J17Rik	Speer4b	Ptprd	Cgas	Nkx3-1	Impact	Vmn2r38	Ripply2	Dcxr	Pck2		Recql4					Tmem47	Lrp1b		Ro60	Dnajb4	Snrpg	Etfbl	Ccdc112		Uba6	1700066M21Rik	Lrif1		Marveld1		mt-Co2	Plekhh3	Gm2026		Zfp948
Hibch	2610042L04Rik	BC030500	Plek2	AkA	Msc	Cep290	Tmub1	Coq4	1700067K01Rik	Akna		Mroh8					Fastk	Pnma8b		Dact2	Gm14408	Fam181b	Lrp10			Ascc3		Enho		Gm14412		Rbis	Gm14288	Scoc		Gm14295
Sox21	3425401B19Rik	Fbxo46	Spata24	Thsd4	Adam33	Irf2bpl	Dnah7a	Cep131	Acsf3	Slc22a12		Tcn2					Pnpla8	Gm1979		Gm14322	Tafa5	Zfp329	2200002D01Rik			Zfp316		Stag2		Qki		mt-Co3	Hnrnpu	Zfp942		Gm6710
Trim43a	A4galt	Dnah5	Cd302	Xirp2	Ccnc	Nabp1	Gm14393	Snph	Itpk1	Gprc5c		Tmem184a					Pycr2	Kitl		Sos1	Iqsec3	Zfand6	Bad			Cnot7		Gm49496		Gca		mt-Nd2	Ube2d3	Gm14308		Vma21
Eln	Abcc3	Pla2g2d	Alcam			Man1c1	Treh	Bok	Fis1	Acacb		Wdtc1					Gm21953	Ppp1r9b		Gm14418	Gmppa	Gnai3	Hes6			Chm		Aspscr1		Trim59		Gm7072	Tasor	Gm14399		Zfp938
Egr4	Abcc4	Jkamp	Col4a4			Strn4	Ccl27b	Tfb1m	Tmem74	Dchs1		Fcgbp					Zfp141	Cnih2		Chic1	Ap5z1		Vsig10l			Patz1		Vbp1		2210418O10Rik		mt-Nd4l	Nt5c			Arhgap5
Dnd1	Abi2	Ank1	Naa80			Kash5	Stap1	Glis1	Llgl1	Nfkbie		Gpr137					Trappc8	Rtn4r		Zfp277	Zfp456		Cntln			P3h3		Ap5b1		Smim36		Vmn2r84	Zfp965			Zfp943
Slc35a3	Acer2	Chchd6	Swsap1			St8sia3	Abhd11	Calm3	Sfr1	Selenbp1		Plbd2					Zfp628	Pdp1		St8sia4	Plk4		Pusl1			Gm28374		Srp54a				Zfp433	Dnajc19			Tmem30a
Midn	Acer3	Sapcd1	Pim2			Srsf10	Ncaph2	Phtf2	Cnppd1	Odad1		Mrpl10					Gm4631	Nudt14		C1qa	Epha10		Gsto1			Arhgef19		Hnrnph1				mt-Atp6	Gm49359			Zfp931
Bank1	Actr5	Slc25a4	Irx3			Rps6ka6	Cfap141	Nbeal2	9330159F19Rik	Vamp8		Selenbp2					Fkbp8	Triqk		Icam1	Kbtbd8		Gm21983			Thoc2l		Cwf19l2				mt-Nd1	Thoc1			Ccdc152
L3mbtl1	Acyp1	Abtb1	Nme4			Shank3	Ano8	Zik1	Neurod1	Sytl5		Acap1					Zfp712	Bche		Tmtc3	Cdh24		Tpm3-rs7			Usp14		Gnpnat1				mt-Co1	Cnot6			mt-Nd3
Zfp119a	Adamts13	Tgfa	Pabpc1l2a			Zfp969	Sgta	Aprt	Gm49336	Iqcd		Nr3c1					Bcar1	Onecut2		Brwd3	Samd9l		Acsf2			Tmem161b		Styx				mt-Cytb	Pex6			Gm14419
Sat1	Adamts15	Ntmt1	Ecrg4			Rab11a	Rhbdl1	Herc6	Cyp2f2	Fzd7		Ttll8					Fkbp3	Atf6b		Fbxo30	Arhgef17		Tmem205			Pln		Taf1c				mt-Nd4	Rpl39
Cmip	Adamts2	Keap1	Myo7a			Fam83h	Vps50	Adamts8	Fxyd3	Rapgef3		Nqo1					Gpaa1	Slc39a10		Mfsd10			Whrn			Mtf2		Ppig				mt-Atp8	Gm2004
Slc35f5	Adamtsl5	Fam89b	Prdm16			Med14	Fnip1	Epyc	Ghdc	Sdc4		Dnah3					Lpar6	Sclt1		Spock3			Lrrtm2			Cox5b-ps		Ccdc39				Gm32687	SMIM46
Impa1	Adap1	Stk24	Tax1bp3			Mphosph8	Chst12	Ammecr1	Tmbim6	Rhpn1		Nwd1					Snrpd1	Gm10033		Dynlt3			Tmem86a			Agtrap		Srp54c					Dcun1d5
Hlx	Adcy1	Allc	Tshz2			Samd1	Syt3	Zfp59	Akirin2	Epha1		Lyar					Gnb2	Gm21698		Cfl2			Ccdc9b			Rpl36a		Prpf39					Klhl28
Arhgap42	Adcy6	Acly	Myh3			Zfp719	Zfr2	Fam76b	Commd5	Rpl31		Prdm11					Ccdc66	Mgat4c		Arl5b			Slc27a1			Ccne2		Dhx36					Fut9
Or5m3b	Adora2a	Lrrc36	Gpr37l1			Lnpep	Fabp7	Slc2a6	Plac9	Nupr1		Trabd					Trim13	Cdh19		Mob4			Hdgfl3			Zdhhc2		Lnpk					Fundc2
Rflna	Adprh	Pfn1	Slc6a5			H2ac20	Fgd4	Ncdn	F8a	Wdr17		Amdhd2					G6pc3	Pyroxd2		Thap7			Gm11837			Nbeal1		Styx-ps					Dek
Kcnk4	Adrb2	Eci2	Rep15			Slc15a3	Taf7l2	Sppl2a	Scx	Smo		Sesn2					Slc12a9	Mafa					Cdkn2d			C1galt1		Cnot6l					Gm14325
Nhlh1	Agbl2	Pcsk5	Nhlrc4			Trim11	Slc50a1	Pls1	Cfdp1	Arvcf		Frat1					Slc4a7	Ttll7					Acadvl			Slc16a11		Sycp3					Gm15446
Elof1	Agbl4	Klk9	Wipf1			Rbpj	Hs6st3	Jph3	Traf1	Ankmy1		Tbl3					Ptbp2	Ugt8a					Bcan			Etaa1		Btf3l4b					Zfp932
Snx14	Agmat	Slc6a19	Nkain4			Dnajb9	Marchf9	Hnf1a	Hic2	Col8a2		Kif7					Gpsm1	B3galt1					Vasp			Oplah		Zfp958					Zfp971
Ankrd13b	Agpat5	Arl2	Ano1			Phlda1	Esf1	Spred1	Robo4	Slc16a9		Cdh23					Ier3	Agap2					Csad			mt-Nd5		Vps13a					Bclaf3
Adgrl1	AI593442	Cxcl17	Catsperg1			Ppp1r3g	Nyap1	Ly6h	Npy1r	Slc45a3		Ampd2					Tmem217	Glmn					Rps23rg1			Smarca1		Cd72					Zfp40
Rab1b	Aif1	Eral1	Septin11			Akt3	Zfp273	Atosb	Kif1c	Gstt3		Npas1					Sco2	Olfm3					Lsr			1110059G10Rik		Sh3bgrl					Zfp120
Tspan6	Ajm1	Osbpl7	Nalf2			Mios	AI837181	Sccpdh	Khnyn	Pgbd5		Slc7a10					Brat1	Nkain2					Klhdc7a			Rfx7		Gm14391					Vmn2r29
Hes5	AK157302	Gpx4	Sh3gl3			Tmem121b	Fbxl8	Cacng8	D17H6S53E	Gm19935		Cxcr4					Btbd17	Pik3c2a					Gm45844			Vps37d		Sh2d1a					Nap1l1
Cebpb	Akap5	Mypop	Cdk17			H3c1	Vmn2r30	Or51e2	Zfp764	Xlr3a							Rab2a	Ermn					Etfb			Zfp955a		Zfp729b					Phip
Zfp354b	Als2cl	Tceal5	Adamts18			Ppp1r2	Ccdc92b	Ppp1r2-ps6	D630003M21Rik	Nxn							Naa15	Cyth4					Mmp15			Omg		Gm14410					Esco1
Amy2a4	Alx4	Hydin	Stc2			Otud6b	Sdr39u1	Ddn	Dhps	Col5a3							Ppwd1	Sox4					Efs			Zfp945		Mmp11					Zfp654
Plscr4	Amhr2	Katnb1	Spata3			Fastkd2	Syce1l	Dagla	Gm20521	Gm7347							Ube2b	Epn1					Prodh			Eif3j2		Rap1a					Cetn3
Pbrm1	Amotl2	Dmap1	Cdh13			Cmc1	Lage3	Gm3604	Sdhc	Zfta							Arhgap23	Glcci1					Mfsd12			Hmox1		Naa50					Zfp280c
Baiap2l2	Anapc4	Isca2	Aifm3			Rbms3	Ccdc18	Stk17b	Igfbp5	Rfx2							Cops2	Gvin1					Akr7a5			Gm14406		Ufsp1					BC024063
Cyp3a13	Ang	Pou2f3	Skap2			Upf2	Casz1	Ino80b	Dnpep	Elmod3							6430571L13Rik	Zfp970								Msi1		Hnmt					Rgs17
Asnsd1	Angel1	Fibp	Slc4a5			Tlr3	Pnpo	Acd	Nrn1l	Fgfbp3							Rnf139	Cox5b								Zfp960		Zfp738					Sub1
Piga	Ankrd17	Mfng	Pde4b			Tax1bp1	Zfp868	Fbxl9	Urod	St6gal2							Naa30	Megf6								Dynlrb1		Pcsk1n					Arid4b
Sgsm2	Ankrd23	Mapk8ip1	Myo10			Itm2a	Enkur	Elfn2	Pde6d	Rgs7bp							Cul2	Prrg1								Far1		Gm11007					Zfp935
Sstr4	Ankrd29	Cyb5rl	Scd3			Zfp385c	Tm4sf1	Shank1	Gpr146	Fgfr1							Zfp72	Cript								Zfp994		Npm1					Zfp950
Abhd13	Ankrd33b	Marchf1	Tnfaip6			Rab1a	Alk		Ctdsp1	Plxnb2							Pank3	Erbin								Lsm4		Cbx3					Tmed5
Evi2b	Ankrd34c	Sfn	Timm10			Fgf12	Vmn2r33		Zfp276	Tlcd4							Fau	Chml								Tent2		Rsrc2					Srp54b
Cast	Ankrd39	Tox3	Nynrin			Eif4g2	Camk2n2		Saysd1	Gm5862							Bri3	Creb3l1								Clk1		Cavin3					Sycp2
Ifi209	Ankrd54	Olah	Rps6ka5			Gabrg2	Nudt8		Kcnt2	Rhbdf1							Scg3	Car7								Cdc73		Atrx					Rpl22l1
Gm35549	Ankrd63	Pamr1	Thbs1			Palm	Gm21981		Ficd	Tor4a							Klc3	Zfp593								Slc22a17		Mocs3					Zfp930
Tmem106b	Anks6	Spr	Gmnn			Zfp874b	Dda1		Trpc5os	Stk26							Fuz	Klhl4								Zfp429		Micu3
Nat14	Anxa11	Taok2	Elapor2			Jdp2	Asb3		Bace2	Pkdcc							Eny2	Vash1								Slc35e4		Rimoc1
Syngap1	Ap1s1	Nop9	Dnah2			Phkb	Rpp21		Cdcp3	Stra6							Carmil2	Arf5								Gng5		Arf4
Zfp983	Ap3m1	Slc23a4	Mef2c			Pak3	Cant1		Acy1	Fcgrt							Cul9	Iqsec2								B3gat3		Cox20
AW554918	Apbb1ip	Selenom	Crhr2			Pdss1	Zfp579		Dync2i2	Gas1							Capza2	Psd								Tymp		Slc24a5
Gm49380	Apbb3	Castor2	Rassf10			Spata2l	Plppr3		Pigz	Zfp993							Zfp451	4930447C04Rik								Platr25		Syncrip
Zfp607b	Apobec1	Cgref1	Elfn1			Pcmtd1	Zfp598		Cstad	Eva1a							Pcif1	Src								Gm4724		Jund
Dhx15	Arap1	Chchd5	Gldc			Emcn	Ddx10		Arl3	Coq8b							Sema4c	Tm2d1								Il1rapl1		Rnf138
Pax8	Arhgef2	Grid1	Fzd8			Neil1	Xrcc6		Pvalb	Pdlim4							Neurl2	Pou3f1								Chmp2b		Rbm25
Lmo1	Arhgef25	Fitm2	Osbpl1a			Lipo3	Xrn2		Gucd1	Acot2							Eea1	Tomm70a								Exoc5		Ier3ip1
Pex13	Arhgef37	Or10g3	Rflnb			Zfp959	Eif2s2		Snx17	Gm10220							Snx13	Zfp991								Itgbl1		Phf20l1
Fut2	Arid5a	Cfh	Morn3			Dph6	Gas2l1		Pdzd7	Mlc1							Lmnb2	Neto1								Zfp825		Zfp933
Ldb1	Arl4d	Agmo	Sostdc1			Mgat4b	Fbll1		Get4	Slc16a13							Gm4767	Gsdme								Ythdf3		Prpf40a
Lrfn2	Armc5	Scamp2	Chst2			B3galt4	Pola1		Meioc	Snta1							Adamts4	Nbl1								Nr2f6
Gnl1	Asah1	Npc2	Ropn1l			Gpd1	Gm55359		Ifrd2	Bbc3							Ulk3	Gm45062								Atr
Pwwp3b	Asah2	Pomgnt1	Fads2			Mospd2	Myg1		Prr16	Tmsb10							Ssna1	Aspa								Ranbp2
Cacna1h	Asap3	Stx1b	Tmem9			Stk11ip	Ggnbp2		Srek1	Cep83							Gm45871	Tead3								Ncam2
Zfp558	Asphd2	Oma1	Lgals3			Pcdh11x	Kremen2		Fxr2	Prss36							Ddx3x	Hells								Zcchc3
Eda2r	Atf2	Dph3	Gli2			Zmym5	Wnt6		Capn10	Nid2							Jazf1	Gm21663								Zfp770
Cep85l	Atf5	Muc6	Itk			Adal	Pnrc2		Snrpb2	Kif19a							Rbm12b2	Tnrc18								Ankrd12
Plin1	Atp2a1	Ccdc148	Enpp4			Rasd2	Pidd1		Inppl1	Pak5							Tmem184c	Sh3glb1								Chpf
Wscd2	Atp6ap1l	Vim	Htr7			Speg	Hltf		Map4k3	Ddx49							Gm50092	Gbgt1								Ppfia4
Asic2	Atxn3	Slx1b	Grem2			Triobp	Klc2		Cyth1	Lfng							Tmem143	Gvin2								Hook1
Slc51a	Avl9	Tns1	Eef1ece2			Cd164	E2f5		Tarbp2	Igdcc3							Lzts2	Lcat								Naglu
Smarcd1	AW551984	Sdsl	Fam110a			Itga4	Fam98c		Siva1	5031410I06Rik							Josd2	Zfp367								Gm14444
Srcin1	Bcar3	Rpsa	Klk6			Klhdc3	Lrrc24		Foxo4	Lrp5							Zfp182	Cd47								Sema6c
Cpne3	Bcat2	Cfap221	Ece2			Amy1	Atp13a2		Cspp1	Acot11							Mis12	Vmn2r86								Zfp788
Dnaaf2	Bex2	Rrp7a	Cngb1			Epha8	Zfp518a		Gm14137	Pbxip1							Bag6	Kcnk12								Pp2d1
Trp63	Bloc1s2	Hdac11	Nlrp6			Trpm7	Zfp51		Prcd	C2							Mier1	Zfp97								Sbf1
Zc3h3	Bmf	Zfp148	Colq			Prss53	Masp2		Notch4	Chmp1a							Rabac1	Rnf13								Gnpda2
9930111J21Rik2	Bmp1	Adamtsl3	Asb11			Cacybp	Zfp574		Doc2g	Htr2a							Gls	Fxr1								Lysmd3
Hsf1	Bmp4	Umodl1	Sntb1			Rgs5	Klhl36		Creb1	Prn							Nfat5	Samd14								Irf2bp1
Brinp2	Bmpr2	Dusp2	Tpm2			Tmem145	Ubc		Rcc1	Tap2							Kif26a	Cpeb2								Ppdpf
Serpine3	Braf	Srxn1	Traf4			Agtr2	Dnlz		Gpsm3	Cacng5							Ift88	Furin								Septin7
Rnls	Brinp3	Ifitm10	Cacnb4			Pou2f2	Papolg		Ipo13	Podn							Usp15	Ppip5k2								Atp11b
Hic1	Brme1	Miga2	Fancd2			Selenow	Wtap		Asphd1	Ubxn10							Tbc1d17	Capn1								Ccnb1ip1
Lgals2	Brms1	Gm20431	Or56b35			Nxt2	Asic1		Stard5	Gria4							Txlng	Dnm3								Metrn
Tmem59l	Btg2	Adamts9	Fbxo10			Ahdc1	Tssk6		Slc35b2	Cdc42bpg							Kcnip4	Nexn								H2ac18
Lyve1	C1qtnf2	Cav2	2900026A02Rik			Nfatc4	Pot1b		Emc9	Gpc1							Trappc2	Ttll3								Ccdc13
Htr6	C1qtnf5	Sgo2b	Tekt4			Sema6b	Cygb		Cnp	Klf13							Scand1	Ptp4a1								Rps2
Elmo3	C1ra	Il18	Magee2			Nfatc3	Gm28551		H6pd	Cd63							Tab1	Arpp19								Orc4
Diras1	C1rb	Amn1	Tspan2			Chrd	Matr3		Phgdh	Asb4							Slc17a7									Dsel
Fancl	C2cd4d	Rnf217	Dnajc2			Zfp493	Cbarp		Hmg20b	Fbln1							Tsga10									Tbkbp1
Grm4	C3ar1	Ppil1	Ctnna3			Tmem200c	Exosc5		Rab11fip5	Slc12a7							Pten									Zfp442
Il21r	C5ar2	Rorb	Bend3			Itm2c	Nat8l		Klhdc8a	Col9a3							Smc5									Zfp219
Ankdd1a	Cacng3	Acan	Usp51			Cyth2	Vstm2l		Taco1	Itgb5							Cspg4									Ppp4r3b
Rbfa	Cad	BC031181	Pmp22			Selenot	Zdhhc12		Mocs1	Shisa9							Sh3gl1									Zfp280d
Dennd2d	Cage1	Gpc2	Pdzrn4			Yes1	Gal3st1		Ldlrap1	Fam151a							Tmem201									Ccdc85b
Rspo2	Capg	Lpar4	Dnaaf3			Zfp984	Ggt1		Zkscan17	Boc							Rc3h2									Ppil4
Avpi1	Card14	Zfp951	Cotl1			Pycr1	Them6		Frmd8	Col4a5							Zfp871									Lmbrd2
2610021A01Rik	Carns1	Ccdc180	Ano3			Adamts6	Abcc10		Sppl2b	Foxj1							Lrrcc1									Lypla2
Trcg1	Catspere1	Arhgap9	Itgb3			Gtpbp1	Smim30		Eci1								Tigd5									Zfp968-ps
Vmn2r44	Cbfa2t3	Zfp747	Fbxw10			Zfp53	Zfp563		Fzd3								Cept1									Trir
Dnajb3	Cbln3	Mroh2a	Cldn3			Map3k10	Gpr87		Kctd13								Sugt1									Zfp62
Gpr50	Cbr2	Or51k1	Crybg3			4930522L14Rik	Tmem168		Ntn1								Prob1									Exoc3l4
Ybey	Ccdc120	Washc1	Rec114			Bricd5	Cercam		Tmco4								Stmn3									Ggt7
Zbtb10	Ccdc142	Ccdc153	Slc5a12			Mob1b	Gm715		Glmp								Nrtn									Zfp759
Prr12	Ccdc15	Sfrp1	Ntm			Tnks1bp1	Tnk2		Tmem170b								Odr4									Gpr34
S100a6	Ccdc157	Ccdc88b	Tmod1			Rpa2	Stxbp5l		Tex15								Megf8									Banf1
Sema3d	Ccdc159	Mief1	Zdhhc24			Trhr	Zfp87		Tmem147								Zfp26									Ktn1
Gpr152	Ccdc17	Hc	Caap1			Rcc2	Higd2a		Ypel3								AU041133									Or5p58
Slit1	Ccdc50	Zbtb4	Tmco5			Unc5b	Pou6f1		Zfp536								Adam15									Rgl2
Eef1akmt2	Ccdc74a	Lrrc34	Ndfip2			Med7	Lrrc14		Grhpr								Rnd2									Endov
Smim18	Ccdc7b	Adck2	Tssk1			Ndufaf4	Sult4a1		Atox1								Zfp160									B3galt2
Hsp90b1	Ccdc8	Cdkl4	Slpi			Aste1	Cpeb4		Mmp28								Rpl37									Bmt2
Timm8a1	Ccdc82	Smg5	Tspan17			Emb	Alg10b		Pink1								Eloc									Med22
Cd2ap	Ccdc86	Dmpk	Hap1			St8sia6	Nfkbil1		Spsb3								Mus81									Fam135a
Tex30	Ccl19	Thap4	Fam210b			Kctd9	Rhbdf2		Slc25a20								A630089N07Rik									Zmat1
Hmgn5	Ccl21b	Bhlhe22	Kctd15			Vps41	Smarca5		Kazald1								Mosmo									Apba3
Dlg4	Ccl21d	AI987944	Enpp6			Ecpas	Ptpn12		Syndig1								Smim29									H2ac19
Pitpnm1	Ccnd3	Mtfr1l	Fgf14			Erf	Kctd12b		Dhodh								Zfp711									Wbp1
Potefam3b	Ccnf	Arhgap15	Scd4			1110059E24Rik	Eif3e		Zfp212								Sun2									Herc4
Dpyd	Ccnjl	Lipg	Stpg1			Ccdc107	Gm20518		Eme2								Nol8									Rbm26
Pde1b	Ccsap	Tmem212	Cdk3			Tecpr1	Cacna1i		Cd46								Kras									R3hdm1
Oxr1	Cd14	Fank1	Zfp618			H3c3	Zer1		Lime1								Ik									Stoml1
Agrn	Cd300lf	Lrrc18	Aox1			Cldn34c1	Med13		Tob2								Scarf1									Top2b
Atad5	Cd320	Prcc	Smpd2			H1f4	Tmem102		Ltbr								Gabrb1									Dcun1d1
Yrdc	Cdh10	Flvcr2	Dtx1			Gm5796	Zup1		Ntpcr								Cd53									Slf1
Atxn7l2	Cdh12	Urgcp	Kdf1			Pld4	Ndp		Rab4b								Zfp60									Jak2
Pip5k1c	Cdh8	Dhx16	Rdh12			Npat	Pign		H1f3								Sirt1
Ccdc7a	Cdk5rap3	Rps6kc1	Mypn			Idi1	Slc37a4		Naif1								Fsd1l
Mmgt1	Cdkn2c	Crb1	Gm28729			Zfyve16	Clk4		Pum3								Rlim
Atad1	Cdsn	Cox7a2l	Gaa			Tsg101	Rps6kl1		Hemk1								Zgpat
Alox12b	Cebpa	Hbb-bt	Itih3			Hif1a	1110004F10Rik		Bclaf1								Slc48a1
Lrrc73	Cebpd	Hspe1-rs1	Dlg1			Hdac7	Pcx		Nsun5								Arl5a
Zfp780b	Celsr1	Lilrb4b	Sp100			Plk5	Angpt1		Pwwp3a								Scai
Lrrc19	Cemip	Stoml3	Nek5			Csde1	Trp53inp1		U2surp								Pgm2l1
B4galnt1	Cenpc1	Slc27a4	Ankrd55			Zfp873	Coasy		Mrpl39								Tut4
Hps1	Cenpu	Tmem98	Arid3b			Synpo	Tmsb15l		Eps8l2								Dnaja1
Pbx4	Cep162	Epas1	Tmem151b			Rtl6	Dyrk1b		Mrpl12								Gm10509
Cby1	Cfap157	Uaca	2410004P03Rik			Scrt2	Rab43		Hsd3b7								Usp1
Mat2a	Cfap53	Snx6	Fam167a			Mri1	Rimbp3		Ints6								Rb1cc1
Vmn2r31	Cfap74	Alg1	Ebpl			Thumpd3	Arf6		A2ml1								Spopl
Slc25a32	Cfp	Fam20b	Itpkb			F8	Rps13		Flad1								C1qb
Pms1	Chad	Drc1	Prelp			Guf1	Zfp119b		Arrdc2								Acvr2a
Ppp1r2-ps1	Chaf1a	Dok2	Slc5a11			Abracl	Farsa		Ncln								Ppp1r35
Car11	Chmp4c	Plcxd1	Fer1l5			Zfp52	Taf1d		Srebf1								Ndor1
Glipr2	Chrdl2	Ndufa11	Nts			Gm27027	Psd3		Atg4d								Luc7l2
Tmcc2	Chrm2	Cyp2s1	Slc30a10			Plcd3	Ccnl1		Rab5c								Hnrnpa2b1
P2ry14	Chrna3	Pkm	Inafm2			Tmem151a	Ppil6		Thnsl1								Morc3
Prps1l3	Chsy3	Edar	Dlx1			Alkbh8	Rtl8a		Zhx1								Ndufb3
Fbxl16	Cited4	Crocc2	Pwwp2b			Picalm	Mier2		Pnisr								Zfp995
Zfp2	Ckap4	Sez6l2	Thrsp			Fzd5	Ssr3		Rps29								Atp13a3
A530016L24Rik	Clba1	Ndufb11	D630039A03Rik			Gm49948	Kcnh2		Aldh3b1								Crbn
Napsa	Clcf1	Lgr4	Amn			Med25	Rasgrp2		Chadl								Mrpl34
Rab39	Cldn11	Btbd2	Pdzph1			H4c16	Prrt4		Khk								Ubxn6
Ggn	Cldn14	Lsmem1	Hspa1b			Nkrf	Asf1a		Cacna2d1								Cenpb
Camk2n1	Cldn15	Dnaaf4	Trp73			Syndig1l	Dnah14		Prps1								Vars2
Lrriq1	Cldn34c3	Xxylt1	Dennd2a			Bhlha15	Rasa2		Eml3								Zfp760
Fem1c	Clec11a	Slc14a2	Wdr6			Rab27b	Abcb8		Zfp58								Fcho2
Aspn	Clic1	Tut1	Ak9			Slc25a40	Jak3		Ppp1r16a								Gm20878
Ap4e1	Clvs2	Tpra1	Btbd8			Gm17655	Phlda3		Afg3l1								Bex3
Ptgfr	Cmtm3	Prg4	Ypel2			Itfg1	Rusc1		Il4i1								Aplp1
Acss3	Cnnm4	Abca2	Tmem176b			Gm4924	Adgb		Poll								Slc30a4
Ccdc175	Cntnap5a	Cdr2l	Csrp2			Etfrf1	Suz12		Pisd								R3hcc1
Ppargc1a	Col16a1	Rnf123	P2rx6			Zfp992	Itga5		Usp19								Pex3
Gm3264	Col1a1	Dclre1c	Atp8b1			Rab14	Efcab7		Rcc1l								Engase
Ctso	Col1a2	St7	Hgf			Osbpl8	Akt1s1		Nubp2								Tmem223
Fmnl2	Col20a1	Gsap	D930020B18Rik			Potefam1	Katnbl1		Casp7								Acsl4
Zmiz2	Col27a1	Rgs7	Gadl1			Carnmt1	Cr1l		Faap20								H3c15
Tbc1d8b	Col2a1	Ecm2	Slc2a12			Usp21	Eno2		Sh3tc2								Zfp467
Zfp459	Col4a6	Krt80	Nnat			Pals1	Selenov		Tbc1d10a								Zfp966
Mndal	Col6a2	Uqcc2	Robo3			Arsk	Nuf2		Plekhg2								Tmem202
Hsdl2	Col6a3	Kdm6a	Foxs1			Zfp54	Agap3		Il10ra								Gm5141
Gm2956	Col9a2	Cyp4b1	Vwa5b1			Xiap	Zfx		Mdga1								Wac
Syap1	Commd6	Alox8	Hace1			Zfp157	Mospd3		Slurp1								Ctu2
Vmn1r21	Corin	Cnrip1	Fam161a			Mybl1	Rabggta		C8g								Aldh16a1
Ccnh	Coro1a	Dand5	Lgals3bp			Cfap47	Gm11009		Arhgef10l								Slc8a1
Yipf6	Cox16	Kcnn1	Chrdl1			Reps2	Orc2		Slc25a47								Mief2
Rs1	Cox8b	Itgb6	Rd3			Rapgef6	Septin2		Slc25a38								Zfp455
Zfp266	Cr2	Rita1	Tnnc1			Sacs	Polm		Zfr								Pcbp4
Adgrb2	Cracdl	Pigt	Synpo2l			Kbtbd3	Pld6		Ppt2								Olig1
Snx11	Cracr2b	Meig1	Gm50318			Adra2c	Rtkn		4930503L19Rik								Dipk1b
Terb1	Crb2	Mblac2	Snapc2			1700003E16Rik	Tmem94		Il12rb1								Wapl
Slc12a2	Creg2	Idnk	Pm20d1			Pde6c	Vgf		Snapc3								Smim32
Parvg	Crh	Cish	H60b			Zfp846	Misp3		Tmed1								a
Trim30d	Crhr1	Mpzl2	Ppp2r2a			Jmjd7	Rbck1		Sod3								Syt12
Mastl	Crispld2	Puf60	Muc15			Zfp677	Bmp2		Emsy								Wdr44
Gm14401	Cryba2	Ccdc121rt1	Stmn4			Tex47	Sema3f		Esrrb								Zfp944
Atp1a4	Crybb1	Zfp74	Tox2			Zfp934	Apc2		Bcam								Zfp973
Efhd2	Cryzl2	Khdrbs3	Gpx8			Socs3	2310011J03Rik		Irf2bp2								Mlycd
Hs3st3a1	Csrnp1	Tmem67	Cyp4f17			Fam43a	Cbx2		Ncapg2								Ddr1
Gm3164	Ctsf	Mdh2	Rttn			Castor1	Zfp763		Timm17b								Zmym2
Tmem69	Ctu1	Stub1	Apod			Lamp2	Zfp69		Plekhg3								Zfp874a
Agpat2	Cuedc1	Zfp428	Myc			Sacm1l	Vwa5b2		Ring1								Rock2
Gchfr	Cwc15	Mmel1	Ggnbp1			Pxn	Bloc1s3		Mrpl28								2010315B03Rik
Med6	Cxxc1	Bud23	Tmem106c			Pxmp4	Begain		Gjc2								E130116L18Rik
Rp2	Cyb561d1	Specc1	Il6ra			Impg2	Nckap5l		Stimate								Mrpl14
H2ac12	Cyb561d2	Unc5cl	Calml4			Zfp953	Nmi		Tmprss9								Kdm8
Bcl11b	Cyp11a1	Sh2b1	Nt5c3			Lemd2	Tmsb15b2		Rps14								Evi5
Gm28042	Cyp2t4	Trpc6	Cby3			Tmx4	Stag1		Map9								Irf3
Efcab10	Cyp4f13	Ptger1	Ccdc60			Sod1	Dmtf1		Disc1								Rasa1
Hcls1	Cyren	Rps19	Kctd11			Cetn4	Lrrc9		Egfl7								Zfp937
H3c4	Cyyr1	Clic3	Lpin3			Uncx	Pex14		BC034090								Azin1
Dennd10	D2hgdh	Mafg	Limd2			Trmt61a	Efcc1		Slc35a2								Slc4a3
Gm4787	Dab2ip	Mrm1	Emp2			Tmx1	Hpn		Sltm								Ppp1cb
Otud3	Dao	Tmem209	Mmp9			A830018L16Rik	Ptprcap		Pex26								Gja4
Zfp229	Dbf4	Prr15l	Kif28			Cbx4	Map1s		Rpp25l								Hexim1
Tlx3	Dbp	Ccdc158	Teddm3			Rpl36al	Fhip2b		Plekhj1								Bmyc
Ltb4r1	Dcaf15	Galt	Ngb			Gm13889	Tomm6		Wrap53								Ptprz1
Abcd3	Dcdc2b	Btbd6	Ncs1			Abhd17a	mt-Nd6		2700062C07Rik								Sumo2
Gm37240	Dclk3	Cnbd2	Mboat1			Gtpbp4	Gm2174		Gm42420								Gpr62
Stard6	Dctd	Eno1	Cenps			Ppp3cb	Tatdn1		Ppp1r14b								Obsl1
Grik5	Dcun1d4	Fchsd1	Mov10l1			Plaa	Luc7l3		Raph1								Tepsin
Fbxo41	Ddah2	Nr4a3	Il33			Arid3a	Bcl2l12		Timm50								Zbtb7a
C2cd4c	Ddias	Shb	Adgrg6			Ccl21a	Zbbx		Snx21								Slc39a5
Itga1	Dedd2	Kazn	Eppk1			Clcn2	Ap5s1		Scrib								Sys1
Catip	Degs2	Gm44596	Bcl2			Maoa	Ergic2		Insl3								Fbxo11
Zfp809	Dele1	Abcc8	Clu			Slco1a4	Zfpl1		Dvl2								Gm48551
Zfp974	Dffb	Or13a25	Hhip			Manea	Pus3		Zfp687								Clock
Psma6	Dgkk	Slc4a2	Slc39a4			Cd55	Ess2		Uggt2								Senp6
H3c11	Dgkz	Gpr61	Kcnh8			Mtm1	Cntnap1		Stard3								Tprn
Tmem266	Dhx37	Pdcd2l	Stk36			H3c7	Bbs12		Crlf2								Gm20683
Trpm4	Diaph3	Hcn2	Psd2			Bahd1	Prrc2a		Slc39a7								Hsd17b10
Zfp24	Dipk1c	Papss1	Tjp3			Tns2	Rabep2		Serhl								Myef2
Rapgefl1	Dmwd	Cln8	Styk1			Vamp4	AW146154		Cabp7								Zfp692
Dnah7b	Dmxl2	Comtd1	Idh2			Lrfn3	Kifc3		Nudt16								Arfgef1
Cep192	Dnal4	Clip2	Edn1			Arhgap12	Glipr1		Hfm1								Hdhd3
Gm13271	Dnph1	Sardh	Pigv			Zfp882	Tiparp		Prdx2								C030006K11Rik
Anxa4	Dock6	B4galt7	4930455H04Rik			Lrfn4	Fam229b		Aph1a								Zfp85
Gpr27	Dok1	Gm19410	Ell2			Gspt1	Szt2		Mvp								Adamtsl4
Uts2b	Dpf1	Gmpr	Ldoc1			Capn12	Arhgef1		Ints6l								Kti12
Dusp4	Dpp10	Arsg	Atp1a2			Hspd1	Rtl8b		Tbc1d19								5730480H06Rik
Ttbk1	Dpp3	Garem2	4933405L10Rik			Tmem245	Ptov1		Rela								Creld1
Gm55960	Drd4	Nek10	Krt8			Gpatch3			Cnot4								1110065P20Rik
Cacna1s	Dusp5	Asb13	Amer3			Tmem119			Akt2								Trnt1
Mylk2	Dync2h1	Hapln4	Tekt1			Cbx6			Fbxo6								Dnajc4
Mtmr2	Dynlt2a2	Cluh	Pcdhb18			Lpcat4			Fam110d								Rev3l
Uba7	E2f2	Syt10	Hmgcll1			Gm49383			Psmb10								Creb3
Espn	Echdc2	Or51v8	Tdrd6			Fjx1			Ephb4								Rap1b
Mst1r	Edil3	Tmem273	Ttc16			H3c13			Fndc10								Homer3
Nptx1	Eepd1	Rps6	Gck			Efnb1			Dimt1								S100a16
Tcp10b	Efhc2	Glrx5	Slc28a3			Hcn4			Gm10135								Slc25a46
Ppp4r4	Efna1	Cfap54	Gm15155			Tmem198			Paqr7								Zfp292
Lin7b	Efnb2	Scaf1	Egr1			Vmn1r90			Nr2c2ap								Znrd2
Ice2	Efnb3	Abhd3	Slc16a8			Pitpnm3			Snrpb								Tlnrd1
Nadk2	Eid2b	Mbd3	Cnpy2			Chpt1			Slc25a29								Casp8ap2
H3c10	Elavl2	Plekhm2	Fam47e			Cse1l			Dnajb2								Klf15
Plod2	Elf3	Dthd1	Mmp14			Ptms			Rps8								Cfap36
Ephb6	Elf4	Rmdn3	Igdcc4			R3hcc1l			Tmem208								Smchd1
Bcl9l	Elmod1	Pnkd	Ctif			Gm42957			Kctd7								Ethe1
Them4	Elmod2	Pdxk	Sorbs2			Cavin1			Pglyrp1								Ccdc73
Tmem263	Elovl4	Ndufc1	Zfp354a			Epm2aip1			Snx16								Zc2hc1a
Neurod4	Emid1	Pros1	Pabpc1l2b			Sucla2			Pfkm								Tmx3
Calcr	Emilin1	Nop58	Retsat			Luzp2			B3gnt8								Dxo
Phf19	Emilin2	Ogdh	Ephx1			Rsl1			Tst								Ercc2
Sp6	Emilin3	Gopc	Eps8l1			Mpp3			Pcyox1l								Pgp
Gm42742	Enkd1	Tssc4	Tmem255b			Cdk5r1			Pim1								Zfp655
Spsb4	Eomes	Fbxl18	Nxph2			Snx15			Notch3								Rbm42
Rbfox3	Epha5	Isoc2a	Gm42669			Ctdsp2			Taf5								Trmt44
Grk4	Epha7	Lrrc75b	Carmil3			Eva1c			Ubxn1								Tespa1
A430005L14Rik	Epn3	4933430I17Rik	Arhgap36			Sema3c			Nrg3								Tmem265
Hcn1	Epor	Rab11b	Or10h1			Rtn4rl1			Rangrf								Pym1
Gtf3c3	Erbb2	Gabarapl2	Cfap52			Scn9a			Fdxr								Chmp1b2
Ppan	Erich3	Nr1h2	Rsph1			Catspere2			Ercc1								Thoc2
Ankrd34a	Evx1	Sigmar1	Fzd1			Rexo1			Mpg								Zbtb33
Cdv3	Faah	Got2	Efhb			Cd248			Fam53b								Tmem121
Cct8	Fabp3	Gm49369	Ctbp2			Tank			Rpl18								Zfp605
Adra2a	Fads6	Tet3	Etfbkmt			Nae1			Il11ra1								Ccdc106
Kbtbd6	Fam117a	Tm9sf1	Dpy19l1			Ublcp1			3300002I08Rik								Tradd
Dusp8	Fam135b	Ndufs7	Mia			Faap100			Szrd1								Syngr1
Gm6569	Fam169a	Fn3k	Uxt			Tef			Srsf7								Rusc2
Zfp472	Fam174b	Hs1bp3				Kirrel2			Map3k11								Scaper
Ugp2	Fam177a	Desi1				Srp72			Ddit4								Vasn
Amy2a5	Fam83g	Prkag2				Pkia			Polr2c								Derpc
Zdhhc18	Fam8a1	Dhrs13				Ppp2r3a			Tpcn2								Smad7
Zfp947	Fancf	Smdt1				Tspoap1			Pclo								Dhx34
Iffo1	Far2	Cd82				Zfp982			Fam111a								Cep126
Msantd4	Fbln7	Grp				Galnt9			Fermt3								Bltp1
Zfp386	Fbxo47	Scamp3				Rnf115			Rom1								Dhx40
Runx2	Fbxw8	Clasrp				Ero1a			Gpr108								Dmxl1
Klf10	Fcer1g	Grip2				Pbx2			Serbp1								Lztfl1
Rex1bd	Fcsk	Flacc1				Rasl10b											Herpud1
Sertad1	Fen1	Clec3b				Arpc4											Ppp4r2
Tapt1	Fgd2	Aco2				Tex22											Larp6
Metap2	Fgd3	Tex2				Capn7											Smc4
Gm49510	Fgf13	Upp1				Smim13											Ifi203
Jph4	Fgf20	Dnah10				Usp35											Nexmif
Angptl4	Fgfr4	Inhca				Gm48552											Radil
Pak6	Fign	Rab42				Grb7											N4bp3
Gm26620	Flnc	Lrrc74b				Gale											Mapk8
Arsa	Flrt1	Prr14				Ier5l											Kpna4
Cbfb	Flt3l	Iah1				H3f3a											Oaz1
Med28	Fosl1	S100a11				Zfp955b											Tpgs1
Psma3	Fosl2	Abcd4				Ppp2ca											Htra2
Adgrb1	Foxc1	Prdx5				Krit1											Ube2k
Galnt5	Foxd1	Ppp6r1				Ltbp4											Necap2
Sh3bp1	Foxd2	Pnn				Haus6											Ankrd9
Brix1	Foxl2	Ythdc2				Trp53i11											Ttc14
Rab30	Frem2	Lrrc4b				Zfp560											Man2a2
Nrxn2	Frem3	Phospho1				Zfp820											Zfp709
Paip1	Frrs1	1110032F04Rik				Gpr137c											Zfp688
Celsr2	Frs2	Kcnc3				Akr1c14											Washc4
Filip1l	Fst	Akt1				Asb5											Acbd4
Mospd1	Fstl5	Gm20715				Ubxn7											Pex10
Mycl	Ftsj1	Slc25a28				Rdx											Trpt1
Jsrp1	Fzd10	Psenen				Slc17a9											Pgap1
Rpgr	Fzd9	Tigd4				Slc39a3											Cuta
Relt	Fzr1	Nfe2l1				Mbnl1											Pfas
Rhbdl3	Gabra1	Atp2b2				Pde1a											Nsa2
Arg2	Gabra2	Pou3f3				Gcsh											Zfp638
Pih1d1	Gabra6	Abcg1				Eif5a2											2210408I21Rik
Cul7	Gabrd	Ccdc81				Ocel1											Kpna3
Wbp1l	Gabrg3	Ung				Trim41											Tfeb
Arhgap22	Gadd45b	Peds1				Icmt											Tab3
Zdhhc13	Gadd45g	Pigs				Prrt3											Rb1
Cubn	Galk1	Dnah12				Dld											Smim15
Klhl29	Gap43	Slc25a25				Zfp977											Taok1
1110038F14Rik	Gcat	Nckipsd				Srf											Bmi1
Kcng2	Gcn1	Aars2				Mknk2											Nol7
Eif2a	Ggt5	Kcnmb1				Parp10											Ints8
Pspn	Gh	Cd80				Ahsa2											Eif3j1
Hnrnpll	Ghr	Col17a1				Tektip1											Zfp260
Tpd52l1	Gipc1	Tle5				Actr6											Tbc1d15
Hs3st2	Glra2	Nfatc2				Zfp644											Dzip3
Cfhr4	Glra3	Syt2				Rasal1											Bmpr1a
Myef2l	Glyat	Tmem120a				Il2											Slc16a7
Macrod2	Gm10340	Hpdl				Mid2											Tmem167
Zfp319	Gm10406	Tinagl1				Denr											Vps18
Gda	Gm10408	Coro6				Polr1f											Orai1
Gm38303	Gm11100	Ppm1f				Rpgrip1l											Cox7c
Nmb	Gm13285	Prpf19				Esrrg											Spns1
Dipk1a	Gm17019	Nfkbid				Tsen54											Emc2
Fcho1	Gm20605	Fahd1				Cfap97											Col7a1
Zfp580	Gm20826	Zmat5				Tamalin											Hycc2
Rnf103	Gm21680	Oas1c				Golga7b											Adprs
Mitd1	Gm26938	Pgam1				Zfp397											Nudcd1
Slc35a5	Gm2974	Fxn				Rtn4											Col11a2
Glt8d2	Gm3043	Cgnl1				Purb											Eif5
Rap2c	Gm3488	Nacc2				Zfp513											Pim3
Sec61g	Gm3512	Cacng2				D3Ertd751e											Zfp758
Cep57	Gm3558	Eef2				Ift74											Rps6ka4
Iqank1	Gm3667	Tmem74b				Pcdhb19											Suco
Tfap4	Gm3696	Carlr				Dgat2											Zfp729a
Zfp362	Gm42417	Axdnd1				Igf1											Tysnd1
Dipk2a	Gm49322	Itpkc				Bahcc1											Fbxl5
Niban3	Gm6133	Rell2				Cdh9											Ccdc88a
Chek1	Gm7361	Map2k2				Ntng1											Rxrb
Myd88	Gm8104	Lynx1				Zfp961											Rbm39
Arl4a	Gm8206	Steap2				Adam11											Abce1
Zfp511	Gmeb2	Babam1				Sema3a											Smc6
Pip4k2b	Gna15	Aldh3b3				Fam131a											Cmtm5
Snx4	Gnb1l	Tango2				Zfp449											Ints5
Atad2	Gng13	Anxa8				Fnbp1l											Aatk
Zfp952	Gng3	Tmem229b				Mcts1											Zfp595
Pdxp	Gnrh1	Epb41l1				Cfap69											Tesk1
Tada3	Gorasp1	Tle1				Mms22l											Cuedc2
Ttyh3	Gpc3	Mcrip1				Rara											Gm20458
Camk2b	Gpr101	Gm49711				Ppp2r5b											Ppp1r12c
Thpo	Gpr139	Vamp1				Bet1l											Pskh1
Potefam3e	Gpr149	Iscu				Dph2											Abhd16a
Trem2	Gpr150	Coq6				Trappc6b											Fbxl15
Cenpe	Gpr157	Eya1				Mcrs1											Gm5617
Slc25a45	Gpr162	Kansl2				Slc6a20b											Ncapg
Daxx	Gpr31b	Got1				Mdm4											Hsp90aa1
Selenop	Gprin1	Scyl1				B4galnt4											Pnpt1
A030005L19Rik	Gria2	Hip1r				Zfp804a											Gm21586
Serpinb9	Gria3	Slc18a1				Lbx1											Mdk
Micall2	Grin2c	Cdhr4				Cldn34c2											Mbtps2
Sox18	Grin3b	Coro1c				Apool											Antkmt
Mnd1	Gsn	Sergef				Shf											Vps28
Ptprs	Gtpbp3	Spred3				Atp11c											Atm
Riok1	Gucy1a2	Dmac2				Copb1											Mib2
Spint1	Gucy2e	Recql5				Vcan											Nmt2
Acvr2b	Gucy2f	Slc25a34				Abca7											Phf1
Sh3tc1	H2-Ab1	Osr1				Kifap3											Vwa1
Armcx3	H2ac21	Dnmt3a				Etv4											Fmr1
Kifc2	H2-Eb1	Lsm8				Cul1											Haus3
Tmem126b	H2-K1	Idua				Sowaha											Nek1
Mdh1b	H2-M3	Ints1				Tpgs2											Ube2w
Zfp689	H2-T23	Lhfpl1				Cycs											Xrcc3
Etfa	H2-T24	Slc2a8				Pex16											Alg13
Col13a1	H3f3b	Ntf3				Zfp968											Plekho2
Vcpip1	H4c11	Tbc1d13				Hr											Hnrnpa3
Cyba	H4c14	Rsf1				Zfp131											Mex3d
Prrt2	Hacd1	Slc25a3				Phf21b											Tes3-ps
Glyctk	Hapln1	Sp7				Dok3											Rock1
Pagr1a	Hapln2	Rab35				Trim8											Rab34
Stt3a	Haus4	Det1				Arhgef6											Zbtb26
Dnajb5	Haus5	Zfp583				Zfp37											Trmt11
Lmx1b	Hdac10	Paox				Lzts3											Tpp2
Cldn24	Hectd2	Emc6				Epop											Psme4
Ddi1	Hes3	Kmt2e				Mgll											Wdr81
Il11ra2	Hey2	Arap3				Cep170											Cggbp1
Mtcl1	Hgh1	Tsku				Trp53i13											Tmem200b
Lhx5	Hhatl	Mrps16				Sptbn4											Sh3glb2
Wnk4	Higd1b	Scn7a				Trip6											Pter
Lrfn1	Hint3	Slc6a1				Fra10ac1											Phc2
Efna2	Hkdc1	Naa12				Nfix											Unk
Smim19	Hmbs	Pcyt2				Zfp267											Hsf2
Ism1	Hmgb3	Cyp2u1				Paip2											Apc
Tmem239	Hook3	Urm1				Ssh3											Rnf215
Chuk	Hopx	Anxa2				Tgif2											Ddx5
Or55b3	Hs6st2	Neu4				Setdb2											Papola
Armc3	Hscb	Dusp28				Il34											Zfp748
Ccdc122	Hspb1	Dnah17				Csmd3											Capn15
Txnrd2	Hspb9	Ecsit				Rab18											Rps6kb1
Sstr3	Hspg2	Mphosph10				Mkln1											Resf1
Zfp626	Hsph1	Slc25a11				Adat3											Kcnh7
Tardbp	Htr1f	H2-DMb1				Tfrc											Zfp213
Lgals1	Htr2b	Uqcrc1				Gm867											Myo9a
Eif2s1	Htr2c	Dpm3				Akap7											H1f10
Dram2	Htr4	Tril				Taf9b											Gm43552
Npm3	Htra3	Spn				Uchl5											Sec63
Hsf4	Hvcn1	Nubp1				Ptch2											2610008E11Rik
Efna3	Hyi	Ndufc2				Spout1											Gmps
Mcmdc2	Iba57	Zfyve27				Disp3											Fcf1
Crtc1	Icosl	Mtg2				Ranbp6											Rrp36
Chst8	Id1	Tceal8				Rarg											Rabgap1l
Cd36	Id3	Slc25a19				Slc6a15											Snrpe
Lypla1	Ids	Carhsp1				Zfp976											Trim23
Vav3	Ier2	Jakmip2				Ugcg											Zfp967
Dgcr6	Ifi27l2b	Eif2b3				Mrpl42											Gm14443
Palmd	Ifi35	Thsd1				Acap3											Hspbp1
Dnaaf5	Ifi44	Clstn3				Zfp850											Tlcd3b
Asic4	Ifih1	Tmem242				Pear1											Bckdha
Gm43191	Igfbp2	Nectin3				Igflr1											Usp9x
Tmem158	Igfbp3	Gga1				Rab9b											Pcp4
Ltk	Igfbp4	Ces1d				Wnt10a											Aasdhppt
Pdyn	Igfbp6	Psmd3				Baiap2											Brcc3
Nkx6-3	Igsf10	Klc4				Slc26a6											Cbll1
Kcns1	Igsf8	Nlrp12				Cdipt											Dtx3
Vmn2r47	Ikbke	Ndufb4				Gdpd5											Rrp9
Acot10	Il16	Setd4				Snap25											Gmfb
Fut7	Il17d	Gfus				Mfap3l											Mrpl52
Nptx2	Il1r1	Wdr49				BC024139											Rmdn1
Tmem235	Il20rb	Abitram				Gp1bb											Chchd10
Arpin	Il4	Cdc42ep1				Ier5											Zfp81
Trim14	Il4ra	Efcab6				Sowahb											Ptges3
Diras2	Immp1l	Gm49527				Sphk2											Zfand5
Garin5a	Inca1	Ltbp3				Vps51											Kansl1l
Dock11	Inha	Tmem129				Syne3											Yjefn3
Zfp268	Inhbb	Ccdc71				Fam199x											Xkr7
1700019D03Rik	Inpp5j	Yipf3				Zfp979											Smc2
Dnah7c	Ipo7	Fignl2				Cpsf6											Neurod2
Ajap1	Iqcc	Mfsd11				Gm28557											Lhfpl4
Mthfr	Iqck	Pank4				Smarcad1											Eif6
Bet1	Irak2	Tcf25				Hspa4l											Arpc3
9930111J21Rik1	Isyna1	Rtn2				Slitrk4											Mettl4
Plekhg5	Itga11	Fbxl22				Tm9sf3											Rab6a
Mpped1	Itga7	Pigo				Tbl1x											Paqr4
Pik3ca	Itgal	Ptbp3				Mgat5b											Rnpc3
Cdk5r2	Itgb4	Mal2				Zc3h15											Retreg2
Kdm7a	Jaml	Tmem268				Pdgfa											Mllt6
Arhgap33	Jun	Tmem86b				Sdhaf3											Sipa1
Pde6a	Junb	Cybrd1				B4galt2											Ccdc25
Dlk2	Jup	Hdgf				Nanos3											Ralgapa1
Ttc9b	Kank2	Itih2				Dolpp1											Cbx8
Chrm5	Kank3	Aebp1				Scarf2											Smarcd3
Marchf11	Kcna4	Fbxo44				Khsrp											Rnpepl1
Icam5	Kcnb2	Gpr3				Stam											Zfp975
Ccnyl1	Kcnj12	Ccdc3				Aspg											Zfp808
Acvr1c	Kcnj4	Rbm19				Chl1											Fance
Hps3	Kcnj9	Styxl1				Map2k4											Tjap1
Vmn2r118	Kcnk15	Sirt7				Etnk1											Zfp708
Rfx3	Kcnk3	Anxa1				Pi15											Tomm40
Hpca	Kcnmb4	Ttc29				Tnpo1											Dvl1
Rprml	Kcnq4	Prokr2				Marcksl1											Polrmt
Lrrn4cl	Kcnq5	Pip5kl1				Adgra2											Azin2
Zfp606	Kctd17	Hba-a1				C1qtnf1											Xpo1
Trim47	Kctd2	Tceanc2				Atad2b											Ireb2
Cnksr1	Kdm4b	Kcnma1				Rhob											Gigyf1
Zfp715	Kdm6b	Aar2				Rims3											Bcap29
Syp	Kifc5b	Aup1				Neto2											Tpr
Capza1	Kiz	Smpd1				Stk19											Zbtb41
Grsf1	Klhl1	Lgi3				Gm14296											Rtraf
Bsn	Klhl13	Mul1				Sec24a											Setd2
Pax2	Klhl14	Tbrg4				Strbp											Zfp68
Tubg2	Kremen1	Ptpa				Tgm2											Nipbl
Amd1	Krt12	Hps4				Gmcl1											Rbm12b1
Ears2	Krt71	Amd2				Acbd5											Usp34
1700020A23Rik	Krtcap3	Aip				Klhdc8b											Sf3b1
Ptprn	Lag3	Apex1				Sh2d5											Ube2v2
Sec1	Lamb2	Cadps2				Srrm3											Phf6
Pcdh8	Lamc2	Hgsnat				Sspo											Tnxb
Fastkd1	Ldhd	Tcirg1				Insyn1											Gm10778
Slc1a6	Lgals4	Hip1				Polr3g											Esrra
Rpl35	Lgi1	Polr3h				Pafah1b1											Cdc27
Cd160	Lgi4	Rfxank				Ankrd26											Acads
Shkbp1	Lgr5	Dennd1c				Strn3											Rai1
Rps27a	Lhfpl3	Mmp25				Srrd											Aurkaip1
Anapc10	Limd1	Tmem11				Prkaa1											Wasl
Tgfbr1	Lingo3	Asgr1				Ppp2r3c											Rplp2-ps1
Mtrex	Lnx2	Acsm3				Dok6											Glis2
Hat1	Loxl2	Slc9b1				Chordc1											Vmn2r87
Myo1a	Lratd2	Nme9				Mcf2											Tmem161a
Pdcd5	Lrch4	Lmbr1l				Fam222a											Ythdc1
Chst1	Lrrc26	Rp1				Abcb7											Tcea1
Tmem150b	Lrrc3	Mrps34				Cux2											Tug1
Dbndd1	Lrrc32	Mef2b				Vwf											Pkn2
Myocos	Lrrc4c	Fam234a				H3c2											Kif2a
Podxl2	Lrrc56	Spag17				Chtf18											1810037I17Rik
Skor1	Lrrc7	Clptm1				Ccl27a											Iqcb1
Gbp7	Lrrtm4	Arhgef10				Ptk7											Kcnt1
Cst7	Lrtm2	Slc36a1				Zdhhc20											Bicd1
Ssbp4	Lsmem2	Nphs2				Paxx											Chtf8
P2ry6	Ly6i	Hdac2				Sphk1											Eif3a
Emc10	Lyz2	Ppfia2				Xylt2											Tasor2
Sirt4	Macrod1	Olfm2				Pdcd10											Dmd
Septin10	Mafb	Hcfc2				Cacna1g											Tmem134
Kcnip3	Maml1	Bola2				Qser1											Phldb1
Ikzf4	Map1b	Bsg				Arhgef40											N4bp2l2
Prrg4	Map2	Fam219a				Adra1d											Gm20532
Ripor3	Map3k14	Rps5				Akap11											H1f2
Cert1	Map3k6	Hmox2				Taf6l											Gm2007
Cir1	Mapk1	Lgi2				Psmc6											Pkmyt1
Itgb1	Mapk4	Slc46a1				Larp4											Zfp458
Hs3st3b1	Mapk7	Asb14				Tm9sf2											Slf2
Gpr35	Marveld2	Zc4h2				H1f5											C1qtnf12
Itgb8	Mdfic2	Vwa7				Slc5a3											Btaf1
Adra2b	Mdga2	Bckdhb				Eif4e											Coro1b
Cmbl	Memo1	Zbtb7b				Fam171a2											Sbno2
Plekhg4	Met	Nefm				Nckap1											St6galnac6
Cysrt1	Mfhas1	Tom1l2				Gfra2											Cntn2
Pdgfd	Mfrp	Rnpep				Pla2g15											Calm2
Depdc7	Mical2	Csnk1g2				Hpgd											Zfp420
Kbtbd2	Mideas	Ddrgk1				Gpr22											H3c14
Tmc8	Mill2	Ina				Abhd10											Pnkp
Gpcpd1	Mlph	Ttc9				Dlgap3											Smndc1
Taf4b	Mlxipl	Zfp358				Dennd6a											Zfp800
Rassf9	Mmp16	Ogdhl				Atpaf1											Rif1
Lair1	Mmp23	Nt5m				Trim43c											Uchl3
Arhgap6	Mmp24	Atp8b5				Polk											Ccdc85c
Polr2k	Morn1	Frmpd2				Ptpru											H3c6
Zfp281	Mpv17l2	Ednra				Cul4b											Pls3
Tram1	Mrc2	Eps8				Zfp600											Scrt1
Nop2	Mrgprf	Pik3c2g				Iftap											Mettl5
Lingo4	Mrpl32	Cystm1				Bzw1											Trim33
Ror2	Mrpl57	Dop1b				Lmtk3											Sumo1
Ksr1	Msra	Mgrn1				Fam43b											Ilvbl
Arcn1	Msx1	C4bp				Spef1											Tcf3
Gm6525	Mtrfr	Taldo1				Gabrg1											Dus3l
Spef2	Mtss2	Ttc38				Wnk3											Gm49405
Tagln2	Mutyh	Fbxw4				Hnrnpd											Ppp1r3f
Ddx52	Mvk	Xkr4				Fem1a											Pcm1
Cpt1c	Mxd4	Slc35a4				Abca5											Dohh
Sgk3	Mxra8	Dpy19l2				Plch2											Fhod1
Prdx1	Mydgf	Slc25a12				Rpl23a											Cul3
Riok2	Myo1c	Ccdc149				Wwp1											Dok7
Rsad2	Myom2	Pds5b				Mipol1											Repin1
1700028J19Rik	Mzt1	Fndc5				Rtl4											Cbx7
Tssk5	N4bp2	Acaa1a				Hes1											Smc3
Gdf1	Naga	Grb2				Ptp4a3											Zc3h10
H2ac4	Nap1l5	Oxld1				Nppc											Ssb
Cers1	Naprt	Slc7a11				Crebrf											Mrpl23
Prr22	Nat8f1	Pelp1				Rgl3											Prpf4b
Car15	Nav3	Vegfb				Cdc20											Il17rc
Cenpv	Ndst2	Hlcs				Tmem132a											Yif1b
Trim46	Ndst4	Emc8				Trpc2											Dennd4b
Eya4	Ndufa12	Cyp4f14				Nab2											Cop1
Epc2	Ndufa5	Tmem259				Dpy19l4											Endog
Crem	Ndufaf2	Lipe				Golph3l											Psip1
